# The complex interplay between microalgae and the microbiome in production raceways

**DOI:** 10.1101/2025.01.20.633910

**Authors:** Judith Traver-Azuara, Caterina R. Giner, Carmen García-Comas, Ana Sánchez-Zurano, Martina Ciardi, Gabriel Acién, Sofiya Bondarenko, Aleix Obiol, Ramon Massana, Maria Montserrat Sala, Ramiro Logares, Pedro Cermeño

**Author notes:** **Corresponding authors:** Judith Traver Azuara Pedro Cermeño Ainsa Ramiro Logares Carmen García-Comas Rubio.

## Abstract

Algae-associated microbiomes are underexplored, limiting our understanding of their influence on the productivity of large-scale microalgae reactors. To address this, we monitored microbial dynamics in two microalgae biomass production raceways over two 8-month intervals inoculated with *Desmodesmus armatus*. One reactor was fed with wastewater, while the other received clean water and fertilizers. Metabarcoding of the 18S and 16S rRNA genes revealed a high microbial diversity across two time series, showing thousands of eukaryotic and prokaryotic species growing alongside the microalgae. Chlorophyta and Fungi were the dominant eukaryotic groups, while Alphaproteobacteria, Gammaproteobacteria, Actinobacteria, and Bacteroidia dominated the prokaryotic communities. We found contrasting ASVs (Amplicon Sequence Variant) patterns between healthy (*D. armatus* abundance >70%) and unhealthy (*D. armatus* abundance <20%) microbiomes, across reactors and time series. Network analysis identified up to 10 potential ecological interactions among *D. armatus* and its microbiome, predominantly positive. Our results suggest a link between microbiome composition and *D. armatus* abundance. Specifically, ASVs associated with a healthy microbiome were positively correlated with *D. armatus*, while ASVs characteristic of an unhealthy microbiome were negatively correlated. Potentially pathogenic bacteria included *Mycobacterium* and *Flavobacterium*, whereas potentially beneficial taxa included *Geminocystis, Thiocapsa, Ahniella* and *Bosea*. Several fungal ASVs showed context-specific associations, whereas specific *P. tribonemae*, *A. parallelum*, *A. desmodesmi*, *Aphelidiomycota* sp., Rozellomycota sp. and, *Rhizophidium* sp. ASVs were identified as potentially harmful. This study reveals the striking diversity and complexity of microalgae-associated microbiomes within raceways, providing valuable insights for optimizing industrial production processes, particularly for wastewater treatment and sustainable green biomass generation.

Graphical Abstract.
General overview of the metabarcoding methodology. Step 1: Sample collection, 2: DNA extraction of the samples, 3: PCR and DNA sequencing of the 18S and 16S rRNA genes, 4: Processing and quality filtering of the DNA sequencing data, 5: Taxonomic, community, and network analyses and, 6: Interpretation and discussion of the results.
