## Supplementary material for "The complex interplay between microalgae and the microbiome in production raceways": Table S1.xlsx

### Sheet: paper
TS1								TS2
Date	Biomass (g/L)	IN-NH4 (mg/L)	OUT-NO3 (mg/L)	OUT-NH4 (mg/L)	OUT-sumN (mg/L)	NO consumed (%)	Consumed (%)	Date	Biomass (g/L)	IN-NH4 (mg/L)	OUTN-NO3 (mg/L)	OUTN-NO2 (mg/L)	OUTN-NH4 (mg/L)	OUT-sumN (mg/L)	NO consumed (%)	Consumed (%)
2021-05-21	0.36	92.52	4.61	9.46	14.07	15.21	84.79	2022-04-20	0.7	61.41	4.07	0	25.5	29.57	48.15	51.85
2021-05-22	0.39	91.64	3.78	7.09	10.87	11.86	88.14	2022-04-21	0.58	70.23	1.11	0	20.64	21.75	30.97	69.03
2021-05-23	0.41	90.75	2.95	4.73	7.68	8.46	91.54	2022-04-22	0.44	103.44	0	0	34.6	34.6	33.45	66.55
2021-05-24	0.46	88.98	1.29	0	1.29	1.45	98.55	2022-04-23	0.41	80.53	2.47	0	35.07	37.54	46.61	53.39
2021-05-25	0.52	80.1	3.32	2.74	6.06	7.57	92.43	2022-04-24	0.37	87.65	3.29	0	35.23	38.52	43.94	56.06
2021-05-26	0.72	81.74	5.34	5.48	10.82	13.24	86.76	2022-04-25	0.42	61.41	4.81	0	20.94	25.75	41.93	58.07
2021-05-27	0.66	67.68	8.57	7.34	15.91	23.51	76.49	2022-04-26	0.26	103.44	0	0	30.52	30.52	29.5	70.5
2021-05-28	0.52	53.63	11.79	9.21	21	39.16	60.84	2022-04-27	0.32	70.23	0	0	33.71	33.71	48	52
2021-05-29	0.57	51.87	10.92	6.97	17.89	34.49	65.51	2022-04-28	0.32	106.83	4.44	0	41.48	45.92	42.98	57.02
2021-05-30	0.61	50.12	10.04	4.73	14.77	29.47	70.53	2022-04-29	0.24	67.28	2.96	0	29.14	32.1	47.71	52.29
2021-05-31	0.7	46.6	8.29	0.25	8.54	18.33	81.67	2022-04-30	0.38	99.24	2.59	0.67	21.15	24.41	24.59	75.41
2021-06-01	0.48	39.31	10.04	5.23	15.27	38.85	61.15	2022-05-01	0.4	104.96	2.52	0.8	19.55	22.87	21.79	78.21
2021-06-02	0.42	25.52	11.79	10.21	22	86.21	13.79	2022-05-02	0.35	100.34	2.5	0.83	19.23	22.56	22.48	77.52
2021-06-03	0.24	25	11.52	5.85	17.37	69.48	30.52	2022-05-03	0.64	91.51	2.96	0	23.78	26.74	29.22	70.78
2021-06-04	0.44	24.48	11.24	1.49	12.73	52	48	2022-05-04	0.44	105.08	2.22	0	10.62	12.84	12.22	87.78
2021-06-05	0.42	24.22	9.9	1.31	11.21	46.28	53.72	2022-05-05	0.52	162.91	1.85	0	16.7	18.55	11.38	88.62
2021-06-06	0.4	23.97	8.57	1.12	9.69	40.43	59.57	2022-05-06	0.24	89.72	2.96	3.35	25.5	31.81	35.45	64.55
2021-06-07	0.36	23.45	5.9	0.74	6.64	28.32	71.68	2022-05-07	0.41	117.17	3.19	2.88	11.84	17.91	15.28	84.72
2021-06-08	0.2	23.45	5.8	2.73	8.53	36.38	63.62	2022-05-08	0.45	118.59	3.18	3.1	12.43	18.71	15.78	84.22
2021-06-09	0.26	23.45	5.71	4.73	10.44	44.52	55.48	2022-05-09	0.28	98.58	4.07	4.61	2.12	10.8	10.96	89.04
2021-06-10	0.3	21.38	4.05	3.05	7.1	33.21	66.79	2022-05-10	0.44	151.71	2.96	2.61	5.46	11.03	7.27	92.73
2021-06-11	0.6	21.04	2.4	1.37	3.77	17.92	82.08	2022-05-11	0.4	97.38	5.55	5.08	13.36	23.99	24.63	75.37
2021-06-12	0.53	21.3	1.8	1.09	2.89	13.57	86.43	2022-05-12	0.46	100.96	3.33	3.43	5.77	12.53	12.41	87.59
2021-06-13	0.45	21.56	1.2	0.81	2.01	9.32	90.68	2022-05-13	0.46	131.06	2.59	3.95	15.18	21.72	16.57	83.43
2021-06-14	0.3	22.07	0	0.25	0.25	1.13	98.87	2022-05-14	0.65	97.81	3.01	3.53	5.65	12.19	12.46	87.54
2021-06-15	0.46	21.04	0.74	0.12	0.86	4.09	95.91	2022-05-15	0.68	94.01	2.97	3.45	5.1	11.52	12.25	87.75
2021-06-16	0.38	20.7	1.47	0	1.47	7.1	92.9	2022-05-16	0.78	103.29	0	1.81	0.3	2.11	2.05	97.95
2021-06-17	0.39	21.52	0.74	0	0.74	3.44	96.56	2022-05-17	0.82	103.29	1.85	2.26	4.55	8.66	8.39	91.61
2021-06-18	0.4	21.52	0	0	0	0	100	2022-05-18	0.74	135.18	1.48	3.88	2.12	7.48	5.54	94.46
2021-06-19	0.38	21.52	7.46	0.18	7.64	35.5	64.5	2022-05-19	0.76	102.71	8.88	4.07	3.95	16.89	16.45	83.55
2021-06-20	0.35	21.52	14.93	0.36	15.29	71.05	28.95	2022-05-20	0.76	8.66	0.37	3.75	0	4.12	47.57	52.43
2021-06-21	0.3	21.52	29.85	0.73	30.58	142.1	-42.1	2022-05-21	0.78	72.43	2.27	2.7	3.6	8.57	11.84	88.16
2021-06-22	0.39	21.93	31.51	0.49	32	145.92	-45.92	2022-05-22	0.74	74.16	2.71	3.07	5.84	11.62	15.66	84.34
2021-06-23	0.47	22.34	33.17	0.25	33.42	149.6	-49.6	2022-05-23	1.02	18.89	0	0	2.73	2.73	14.46	85.54
2021-06-24	0.49	22.96	31.97	4.51	36.48	158.89	-58.89	2022-05-24	0.74	61.41	0.74	0.1	6.07	6.91	11.26	88.74
2021-06-25	0.51	23.58	30.77	8.78	39.55	167.73	-67.73	2022-05-25	0.78	82.06	1.48	1.48	6.68	9.64	11.75	88.25
2021-06-26	0.52	23.28	30.2	7.77	37.97	163.1	-63.1	2022-05-26	0.78	113.32	1.85	3.03	5.16	10.04	8.86	91.14
2021-06-27	0.54	22.99	29.62	6.77	36.39	158.29	-58.29	2022-05-27	0.66	57.24	3.33	5.32	2.12	10.77	18.82	81.18
2021-06-28	0.56	22.41	28.47	4.76	33.23	148.28	-48.28	2022-05-28	0.69	95.48	2.77	4.09	19.13	25.99	27.22	72.78
2021-06-29	0.59	22.72	28.47	5.04	33.51	147.49	-47.49	2022-05-29	0.68	93.09	3.4	5.29	20.94	29.63	31.83	68.17
2021-06-30	0.61	22.48	26.17	0.75	26.92	119.75	-19.75	2022-05-30	0.74	146.38	1.85	3	17.61	22.46	15.34	84.66
2021-07-01	0.66	22.41	26.17	1.31	27.48	122.62	-22.62	2022-05-31	0.54	72.02	1.85	2.89	35.82	40.56	56.32	43.68
2021-07-02	0.64	22.41	26.17	1.87	28.04	125.12	-25.12	2022-06-01	0.68	63.16	2.59	3.91	27.02	33.52	53.07	46.93
2021-07-03	0.64	22.41	22.9	1.77	24.67	110.08	-10.08	2022-06-02	0.72	114.53	5.55	5.55	30.06	41.16	35.94	64.06
2021-07-04	0.64	22.41	19.63	1.68	21.31	95.09	4.91	2022-06-03	0.62	115.11	3.7	7.54	28.54	39.78	34.56	65.44
2021-07-05	0.64	22.41	13.08	1.49	14.57	65.02	34.98	2022-06-04	0.71	113.88	5.59	9.99	19.66	35.24	30.95	69.05
2021-07-06	0.66	22.37	21.19	0	21.19	94.73	5.27	2022-06-05	0.67	120.2	6.1	11.14	22.48	39.72	33.05	66.95
2021-07-07	0.64	22.34	0	1.12	1.12	5.01	94.99	2022-06-06	0.96	120.4	6.66	10.52	0	17.18	14.27	85.73
2021-07-08	0.64	60.73	16.58	3.8	20.38	33.56	66.44	2022-06-07	0.8	110.62	6.29	11.04	10.32	27.65	24.99	75.01
2021-07-09	0.64	60.73	19.35	7.22	26.57	43.75	56.25	2022-06-08	0.72	126.91	4.44	11.4	23.38	39.22	30.9	69.1
2021-07-10	0.64	60.73	20.09	6.1	26.19	43.13	56.87	2022-06-09	0.62	131.64	6.66	13.64	21.24	41.54	31.55	68.45
2021-07-11	0.64	60.73	20.82	4.98	25.8	42.48	57.52	2022-06-10	0.56	128.68	8.88	16.32	16.7	41.89	32.56	67.44
2021-07-12	0.64	60.73	22.3	2.74	25.04	41.23	58.77	2022-06-11	0.63	113.42	7.67	13.63	29.97	51.28	45.21	54.79
2021-07-13	0.64	79.92	27	3.11	30.11	37.68	62.32	2022-06-12	0.62	115.08	7.53	12.57	35.98	56.08	48.73	51.27
2021-07-14	0.64	99.11	31.7	3.49	35.19	35.51	64.49	2022-06-13	0.62	126.31	11.47	18.04	4.25	33.76	26.72	73.28
2021-07-15	0.66	101.97	25.25	3.17	28.42	27.87	72.13	2022-06-14	0.68	113.22	10.36	16.52	17.61	44.48	39.29	60.71
2021-07-16	0.76	80.53	18.8	2.86	21.66	26.9	73.1	2022-06-15	0.68	101.72	8.14	12.76	26.1	47	46.2	53.8
2021-07-17	0.74	81.93	19.86	2.15	22.01	26.86	73.14	2022-06-16	0.58	113.91	6.66	13.72	41.28	61.66	54.13	45.87
2021-07-18	0.71	83.34	20.92	1.43	22.35	26.82	73.18	2022-06-17	0.56	64.94	4.81	6.61	89.24	100.66	154.99	-54.99
2021-07-19	0.66	86.14	23.03	0	23.03	26.74	73.26	2022-06-18	0.65	153.15	7.08	7.32	45.71	60.12	39.25	60.75
2021-07-20	0.72	81.96	20.82	0	20.82	25.4	74.6	2022-06-19	0.64	162.55	6.52	6.59	52	65.11	40.06	59.94
2021-07-21	0.74	61.95	19.35	5.73	25.08	40.48	59.52	2022-06-20	0.84	168.23	11.1	5.12	0.61	16.82	10	90
2021-07-22	0.76	76.1	18.43	10.33	28.76	37.79	62.21	2022-06-21	0.74	214.86	10.36	0	18.88	29.24	13.61	86.39
2021-07-23	0.68	76.1	25.43	9.46	34.89	45.85	54.15	2022-06-22	0.54	192.42	4.44	7.69	78.32	90.45	47.01	52.99
2021-07-24	0.72	79.7	23.13	7.78	30.91	38.78	61.22	2022-06-23	0.5	178.31	3.33	0	78.32	81.65	45.79	54.21
2021-07-25	0.75	83.31	20.82	6.1	26.92	32.31	67.69	2022-06-24	0.77	190.85	7.84	5.35	32.96	46.15	24.18	75.82
2021-07-26	0.82	90.53	16.22	2.74	18.96	20.94	79.06	2022-06-25	0.81	191.95	7.64	5.44	31.3	44.38	23.12	76.88
2021-07-27	0.44	86.51	16.58	8.96	25.54	29.52	70.48	2022-06-26	0.79	194.98	7.61	4.9	33.76	46.27	23.73	76.27
2021-07-28	0.44	90.24	17.87	10.21	28.08	31.12	68.88	2022-06-27	0.92	194.79	10.36	7.71	0	18.07	9.27	90.73
2021-07-29	0.42	91.47	18.24	7.09	25.33	27.69	72.31	2022-06-28	0.78	142.96	7.4	7.08	46.44	60.92	42.61	57.39
2021-07-30	0.4	62.57	14	8.21	22.21	35.5	64.5	2022-06-29	0.92	172.94	11.1	6.45	3.19	20.73	11.99	88.01
2021-07-31	0.34	67.56	13.82	7.03	20.85	30.86	69.14	2022-06-30	0.98	235.51	8.14	6.75	4.78	19.67	8.35	91.65
2021-08-01	0.28	72.56	13.64	5.85	19.49	26.86	73.14	2022-07-01	1.08	227.85	8.51	5.46	6.37	20.34	8.93	91.07
2021-08-02	0.16	82.55	13.27	3.48	16.75	20.29	79.71	2022-07-02	1	194.27	10.68	5.7	11.89	28.26	14.55	85.45
2021-08-03	0.1	83.17	13.08	54.14	67.22	80.82	19.18	2022-07-03	0.96	183.09	11.1	6.39	15.21	32.7	17.86	82.14
2021-08-04	0.14	74.86	11.79	45.94	57.73	77.12	22.88	2022-07-04	1.2	227.27	9.99	1.6	0.61	12.19	5.37	94.63
2021-08-05	0.36	78.66	9.12	23.72	32.84	41.75	58.25	2022-07-05	1	213.66	12.58	4.9	4.55	22.03	10.31	89.69
2021-08-06	0.24	79.01	6.45	1.49	7.94	10.05	89.95	2022-07-06	0.82	237.3	5.55	8.2	71.34	85.09	35.86	64.14
2021-08-07	0.31	78.92	6.31	1.12	7.43	9.41	90.59	2022-07-07	0.9	85.01	11.84	7.17	3.04	22.04	25.93	74.07
2021-08-08	0.38	78.83	6.17	0.75	6.92	8.78	91.22	2022-07-08	1.06	154.65	17.75	5.04	1.21	24.01	15.52	84.48
2021-08-09	0.52	78.66	5.9	0	5.9	7.5	92.5	2022-07-09	0.82	116.47	13.73	7.88	18.52	40.13	34.46	65.54
2021-08-10	0.5	80.55	6.45	7.62	14.07	17.47	82.53	2022-07-10	0.82	105.19	13.12	8.76	10.37	32.26	30.67	69.33
2021-08-11	0.4	82.45	7	15.25	22.25	26.99	73.01	2022-07-11	0.94	53.12	22.56	0	3.19	25.75	48.47	51.53
2021-08-12	0.26	97.7	11.61	19.01	30.62	31.34	68.66	2022-07-12	0.86	41.92	19.6	4.78	6.98	31.37	74.82	25.18
2021-08-13	0.18	97.7	16.22	22.78	39	39.92	60.08	2022-07-13	0.74	60.49	15.16	9.66	9.41	34.23	56.6	43.4
2021-08-14	0.17	97.7	14.33	20.49	34.82	35.64	64.36	2022-07-14	0.62	112.74	11.47	12.9	19.73	44.1	39.12	60.88
2021-08-15	0.17	97.7	12.44	18.2	30.64	31.36	68.64	2022-07-15	0.6	186.51	5.92	15.32	17.91	39.15	20.99	79.01
2021-08-16	0.15	97.7	8.66	13.63	22.29	22.81	77.19	2022-07-16	0.95	83.69	9.52	7.34	6.19	23.04	27.53	72.47
2021-08-17	0.12	105.33	1.11	4.48	5.59	5.31	94.69	2022-07-17	0.97	78.52	9.12	5.72	6.11	20.96	26.69	73.31
2021-08-18	0.12	112.96	5.16	15.81	20.97	18.56	81.44	2022-07-18	1.08	96.21	3.33	11.22	0	14.55	15.12	84.88
2021-08-19	0.22	102.68	8.11	9.3	17.41	16.96	83.04	2022-07-19	1.46	78.81	6.29	7.46	0	13.75	17.44	82.56
2021-08-20	0.22	102.68	11.06	2.8	13.86	13.5	86.5	2022-07-20	1.24	87.36	6.66	0	0	6.66	7.62	92.38
2021-08-21	0.28	99.1	12.85	5.79	18.64	18.81	81.19	2022-07-21	1.02	25.97	14.42	1.96	2.43	18.81	72.42	27.58
2021-08-22	0.33	95.52	14.65	8.77	23.42	24.52	75.48	2022-07-22	0.82	21.45	12.95	0.17	0	13.11	61.12	38.88
2021-08-23	0.44	88.36	18.24	14.75	32.99	37.34	62.66	2022-07-23	1.04	31.63	5.75	0.64	2.64	9.02	28.53	71.47
2021-08-24	0.24	90.38	21.01	15.68	36.69	40.6	59.4	2022-07-24	0.97	19.06	5.49	0.61	2.64	8.74	45.82	54.18
2021-08-25	0.1	92.41	23.77	16.61	40.38	43.7	56.3	2022-07-25	1.14	51.96	2.59	1.11	3.95	7.64	14.71	85.29
2021-08-26	0.17	93.66	23.13	9.8	32.93	35.16	64.84	2022-07-26	0.98	43.09	2.59	1.08	7.59	11.26	26.14	73.86
2021-08-27	0.23	93.66	22.48	2.99	25.47	27.19	72.81	2022-07-27	0.98	14.33	2.59	1.06	4.61	8.26	57.64	42.36
2021-08-28	0.28	92.1	19.35	13.29	32.64	35.44	64.56	2022-07-28	1.12	7.38	1.85	0.01	1.63	3.49	47.29	52.71
2021-08-29	0.33	90.54	16.22	23.58	39.8	43.96	56.04	2022-07-29	1	1.5	2.34	1.01	0.89	4.24	282.64	-182.64
2021-08-30	0.42	87.41	9.95	44.18	54.13	61.93	38.07	2022-07-30	0.84	7.15	1.4	2.45	1.35	5.2	72.67	27.33
2021-08-31	0.46	91.16	9.49	26.25	35.74	39.21	60.79	2022-07-31	0.8	15.37	0.94	1.34	0.78	3.06	19.87	80.13
2021-09-01	0.32	94.92	9.03	8.31	17.34	18.27	81.73	2022-08-01	0.92	7.04	3.33	11.22	1.63	16.18	229.93	-129.93
2021-09-02	0.46	98.07	11.24	7.02	18.26	18.62	81.38	2022-08-02	0.66	5.19	0	1.7	0.84	2.55	49.08	50.92
2021-09-03	0.4	101.23	13.45	5.73	19.18	18.95	81.05	2022-08-03	0.68	3.14	0	0.87	0.61	1.48	47.2	52.8
2021-09-04	0.38	94.22	13.73	5.73	19.46	20.65	79.35	2022-08-04	0.62	5.67	0	3.47	0.4	3.87	68.33	31.67
2021-09-05	0.35	87.21	14	5.73	19.73	22.62	77.38	2022-08-05	0.7	12.99	1.11	0.26	0.15	1.52	11.71	88.29
2021-09-06	0.3	73.19	14.56	5.73	20.29	27.72	72.28	2022-08-06	0.79	79.98	0.83	0.93	0.33	2.09	2.62	97.38
2021-09-07	0.26	64.6	14.37	5.03	19.4	30.03	69.97	2022-08-07	0.81	94.07	0.94	0.97	0.33	2.23	2.37	97.63
2021-09-08	0.26	56.01	14.19	4.33	18.52	33.07	66.93	2022-08-08	0.96	86.18	1.11	0.25	0	1.36	1.57	98.43
2021-09-09	0.8	78.23	12.53	6.02	18.55	23.71	76.29	2022-08-09	0.84	69.65	1.48	0.03	0	1.51	2.16	97.84
2021-09-10	0.16	100.45	10.87	7.72	18.59	18.51	81.49	2022-08-10	0.82	195.38	0.74	0	0	0.74	0.38	99.62
2021-09-11	0.18	99.43	9.77	6.5	16.27	16.36	83.64	2022-08-11	0.82	138.72	0.37	1.7	1.48	3.56	2.56	97.44
2021-09-12	0.2	98.4	8.66	5.29	13.95	14.18	85.82	2022-08-12	0.88	128.1	1.85	0.87	0	2.72	2.13	97.87
2021-09-13	0.24	96.35	6.45	2.86	9.31	9.66	90.34	2022-08-13	1.05	122.09	1.11	0.48	0.25	1.83	1.5	98.5
2021-09-14	0.32	84.42	6.17	4.23	10.4	12.32	87.68	2022-08-14	1.14	116.43	1.11	0.51	0.29	1.91	1.64	98.36
2021-09-15	0.28	72.49	5.9	5.61	11.51	15.88	84.12	2022-08-15	1.02	167.74	1.05	2.92	3.29	7.26	4.33	95.67
2021-09-16	0.3	76.69	8.02	3.8	11.82	15.41	84.59	2022-08-16	0.98	135.87	1.85	0.02	4.15	6.02	4.43	95.57
2021-09-17	0.32	80.89	10.14	1.99	12.13	15	85	2022-08-17	1.06	174.87	0.74	0	0	0.74	0.42	99.58
2021-09-18	0.38	80.74	9.58	1.8	11.38	14.09	85.91	2022-08-18	1.14	163.14	0	0	0	0	0	100
2021-09-19	0.44	80.59	9.03	1.62	10.65	13.22	86.78	2022-08-19	1.64	106.63	1.48	0	0	1.48	1.39	98.61
2021-09-20	0.56	80.28	7.92	1.24	9.16	11.41	88.59	2022-08-20	1.52	159.95	1.04	0.49	1.24	2.77	1.73	98.27
2021-09-21	0.54	74.21	9.12	3.49	12.61	16.99	83.01	2022-08-21	1.52	179.95	1.04	0.08	0.9	2.02	1.12	98.88
2021-09-22	0.5	68.14	10.32	5.73	16.05	23.55	76.45	2022-08-22	1.56	128.08	4.07	0	0	4.07	3.18	96.82
2021-09-23	0.64	83.56	13.27	3.49	16.76	20.06	79.94	2022-08-23	1.58	167.74	1.11	0.25	0	1.36	0.81	99.19
2021-09-24	0.52	98.97	16.22	1.24	17.46	17.64	82.36	2022-08-24	1.9	135.87	7.4	0	1.19	8.58	6.32	93.68
2021-09-25	0.53	107.22	17.69	1.65	19.34	18.04	81.96	2022-08-25	1.66	135.87	2.59	1.11	3.95	7.64	5.63	94.37
2021-09-26	0.53	115.46	19.16	2.05	21.21	18.37	81.63	2022-08-26	1.58	114.53	1.11	0	0	1.11	0.97	99.03
2021-09-27	0.54	131.94	22.11	2.86	24.97	18.93	81.07	2022-08-27	1.17	208.06	6.61	0.37	11.65	18.63	8.95	91.05
2021-09-28	0.34	178.72	23.4	6.47	29.87	16.71	83.29	2022-08-28	0.97	195.94	7.51	0.75	9.66	17.92	9.15	90.85
2021-09-29	0.56	225.5	24.69	10.09	34.78	15.42	84.58	2022-08-29	1.44	305.74	2.59	0	32.18	34.77	11.37	88.63
2021-09-30	0.48	199.16	25.8	7.22	33.02	16.58	83.42	2022-08-30	1.38	342.36	1.85	0	16.09	17.94	5.24	94.76
2021-10-01	0.48	172.82	26.9	4.36	31.26	18.09	81.91	2022-08-31	0.38	378.97	1.11	0	8.2	9.31	2.46	97.54
2021-10-02	0.5	159.02	29.02	3.58	32.6	20.5	79.5	2022-09-01	0.54	185.64	18.49	0	16.7	35.19	18.96	81.04
2021-10-03	0.51	145.22	31.14	2.8	33.94	23.37	76.63	2022-09-02	0.5	65.53	17.75	1.87	14.87	34.5	52.65	47.35
2021-10-04	0.54	117.63	35.38	1.24	36.62	31.13	68.87	2022-09-03	0.58	136.57	10.59	2.62	5.84	19.05	13.95	86.05
2021-10-05	0.38	115.85	28.29	1.12	29.41	25.39	74.61	2022-09-04	0.65	121.34	10.69	2.56	5.96	19.2	15.82	84.18
2021-10-06	0.32	114.06	21.19	1	22.19	19.45	80.55	2022-09-05	0.56	34.83	14.06	4.68	0	18.74	53.8	46.2
2021-10-07	0.64	120.5	25.25	1	26.25	21.78	78.22	2022-09-06	0.58	55.49	10.73	2.34	0	13.07	23.55	76.45
2021-10-08	0.48	126.94	29.3	1	30.3	23.87	76.13	2022-09-07	0.62	145.21	9.25	6.88	0.3	16.43	11.32	88.68
2021-10-09	0.53	109.68	26.07	0.75	26.82	24.45	75.55	2022-09-08	0.72	79.3	5.18	3.44	4.25	12.87	16.23	83.77
2021-10-10	0.57	92.41	22.85	0.5	23.35	25.27	74.73	2022-09-09	0.76	147.58	8.14	1.72	2.43	12.29	8.32	91.68
2021-10-11	0.66	57.89	16.4	0	16.4	28.33	71.67	2022-09-10	0.86	155.42	5.36	1.62	3.24	10.22	6.58	93.42
2021-10-12	0.74	79.11	17.05	0.94	17.99	22.74	77.26	2022-09-11	0.89	156.3	4.48	0.96	4.3	9.75	6.24	93.76
2021-10-13	0.82	100.33	17.69	1.89	19.58	19.52	80.48	2022-09-12	0.92	178.85	5.55	0	1.52	7.07	3.95	96.05
2021-10-14	0.78	95.47	16.49	1.69	18.18	19.04	80.96	2022-09-13	0.89	125.73	4.62	0.89	8.2	13.71	10.9	89.1
2021-10-15	0.74	90.61	15.29	1.5	16.79	18.53	81.47	2022-09-14	0.86	141.36	5.92	0	3.64	9.56	6.76	93.24
2021-10-16	0.76	74.6	15.68	1.62	17.3	23.19	76.81	2022-09-15	1.06	186.24	3.14	0	5.01	8.15	4.38	95.62
2021-10-17	0.78	58.59	16.07	1.75	17.82	30.41	69.59	2022-09-16	1.04	239.05	1.11	0	0.61	1.72	0.72	99.28
2021-10-18	0.82	26.57	16.85	2	18.85	70.94	29.06	2022-09-17	0.96	175.71	2.4	0.05	7.03	9.48	5.4	94.6
2021-10-19	0.7	33.39	17.62	2.24	19.86	59.48	40.52	2022-09-18	0.97	179.66	1.82	0.23	8.56	10.6	5.9	94.1
2021-10-20	0.64	40.2	18.4	2.49	20.89	51.97	48.03	2022-09-19	1.02	178.85	3.7	0	2.67	6.37	3.56	96.44
2021-10-21	0.62	61.58	21.24	1.62	22.86	37.12	62.88	2022-09-20	1.06	171.46	2.4	0	5.43	7.84	4.57	95.43
2021-10-22	0.62	82.95	24.08	0.75	24.83	29.93	70.07	2022-09-21	0.76	193.63	0.74	0	8.5	9.24	4.77	95.23
2021-10-23	0.6	93.64	21.47	0.72	22.19	23.7	76.3	2022-09-22	0.96	103.87	1.11	0.06	13.96	15.13	14.57	85.43
2021-10-24	0.58	104.33	18.86	0.68	19.54	18.73	81.27	2022-09-23	0.92	191.26	1.11	0.36	16.39	17.86	9.34	90.66
2021-10-25	0.54	125.71	13.64	0.62	14.26	11.34	88.66	2022-09-24	0.97	176.05	2.5	1.35	11.54	15.39	8.74	91.26
2021-10-26	0.56	115.13	8.42	4.73	13.15	11.42	88.58	2022-09-25	1.02	175.78	3.81	0.68	10.39	14.88	8.47	91.53
2021-10-27	0.42	104.55	3.19	8.84	12.03	11.51	88.49	2022-09-26	0.98	205.99	1.11	0.01	16.7	17.81	8.65	91.35
2021-10-28	0.38	98.79	5.25	13.07	18.32	18.54	81.46	2022-09-27	1	139.88	3.33	0	21.56	24.89	17.79	82.21
2021-10-29	0.22	93.03	7.31	17.3	24.61	26.45	73.55	2022-09-28	1	170.61	3.37	1.97	6.98	12.32	7.22	92.78
2021-10-30	0.24	105.46	7.94	16.16	24.1	22.85	77.15	2022-09-29	1.02	198.92	4.44	0.99	4.55	9.98	5.02	94.98
2021-10-31	0.26	117.89	8.58	15.01	23.59	20.01	79.99	2022-09-30	1.12	204.24	4.81	0.02	3.64	8.47	4.15	95.85
2021-11-01	0.3	142.74	9.85	12.72	22.57	15.81	84.19	2022-10-01	1.13	221.4	9.85	0.38	4.51	14.74	6.66	93.34
2021-11-02	0.38	137.45	9.85	12.72	22.57	16.42	83.58	2022-10-02	1.13	231.91	11.97	0.44	4.49	16.9	7.29	92.71
2021-11-03	0.44	151.73	11.12	10.43	21.55	14.2	85.8	2022-10-03	1.3	221.36	9.25	0.03	4.48	13.76	6.22	93.78
2021-11-04	0.38	93.86	12.39	8.15	20.54	21.88	78.12	2022-10-04	1.18	215.44	10.73	0.02	2.43	13.17	6.11	93.89
2021-11-05	0.54	174.6	12.77	5.57	18.34	10.5	89.5	2022-10-05	1.2	268.41	12.58	0.01	8.5	21.08	7.86	92.14
2021-11-06	0.57	170.62	13.19	4.36	17.55	10.29	89.71	2022-10-06	1.06	236.09	15.53	0	2.73	18.27	7.74	92.26
2021-11-07	0.6	166.65	13.6	3.14	16.74	10.05	89.95	2022-10-07	1.18	256.16	18.12	0	2.73	20.86	8.14	91.86
2021-11-08	0.66	158.7	14.42	0.71	15.13	9.53	90.47	2022-10-08	1.12	254.59	19.67	2.09	6.84	28.6	11.23	88.77
2021-11-09	0.56	133.65	25.34	0.35	25.69	19.22	80.78	2022-10-09	1.11	251.77	21.68	3.12	7.38	32.17	12.78	87.22
2021-11-10	0.52	149.06	23.02	16.23	39.25	26.33	73.67	2022-10-10	1.16	255.58	18.49	0.05	3.95	22.49	8.8	91.2
2021-11-11	0.46	120.72	19.28	33.18	52.46	43.46	56.54	2022-10-11	1.02	269.15	17.01	0.02	13.36	30.4	11.29	88.71
2021-11-12	0.48	120.64	16.3	35.76	52.06	43.15	56.85	2022-10-12	1.14	256.91	9.06	0.01	10.78	19.85	7.73	92.27
2021-11-13	0.49	130.43	21.28	26.82	48.1	36.88	63.12	2022-10-13	1.1	285.48	32.92	10.9	1.19	45	15.76	84.24
2021-11-14	0.49	140.21	26.27	17.88	44.15	31.49	68.51	2022-10-14	1.14	208.95	33.66	5.73	11.47	50.86	24.34	75.66
2021-11-15	0.5	159.78	36.25	0	36.25	22.69	77.31	2022-10-15	1.11	246.8	27.44	6.16	9.95	43.55	17.65	82.35
2021-11-16	0.46	159.78	20.71	32.11	52.82	33.06	66.94	2022-10-16	1.07	246.29	30.39	7.58	10.33	48.31	19.61	80.39
2021-11-17	0.46	198.92	15.53	50.14	65.67	33.01	66.99	2022-10-17	1.26	256.16	32.18	1.57	4.69	38.44	15.01	84.99
2021-11-18	0.36	88.94	13.32	38.33	51.65	58.07	41.93	2022-10-18	1.12	246.75	31.81	3.48	14.52	49.81	20.19	79.81
2021-11-19	0.67	256.16	22.56	31.31	53.87	21.03	78.97	2022-10-19	1.1	259.74	27	6.15	14.82	47.97	18.47	81.53
2021-11-20	0.65	235.78	23.02	31.57	54.59	23.15	76.85	2022-10-20	1	253.83	25.89	9.55	14.27	49.71	19.58	80.42
2021-11-21	0.62	215.41	23.49	31.83	55.32	25.68	74.32	2022-10-21	1	206.58	27	11.9	7.89	46.79	22.65	77.35
2021-11-22	0.58	174.65	24.41	32.34	56.75	32.49	67.51	2022-10-22	1	262.2	37.43	6.77	8.55	52.75	20.12	79.88
2021-11-23	0.58	129.85	17.75	14.4	32.15	24.76	75.24	2022-10-23	0.97	267.9	42.69	7.13	7.83	57.66	21.52	78.48
2021-11-24	0.58	146.38	15.16	27.39	42.55	29.07	70.93	2022-10-24	1.1	291.01	42.91	1.43	4.25	48.59	16.7	83.3
2021-11-25	0.68	147.58	15.9	18.65	34.55	23.41	76.59	2022-10-25	1.08	285.09	45.86	4.86	4.86	55.58	19.5	80.5
2021-11-26	0.48	66.69	17.01	33.06	50.07	75.08	24.92	2022-10-26	0.92	314.03	49.93	5.22	5.16	60.31	19.21	80.79
2021-11-27	0.51	78.06	16.09	30.1	46.19	59.17	40.83	2022-10-27	0.96	276.85	57.33	1.03	0.61	58.97	21.3	78.7
2021-11-28	0.53	89.43	15.16	27.15	42.31	47.31	52.69	2022-10-28	0.98	289.1	48.45	6.68	16.11	71.24	24.64	75.36
2021-11-29	0.58	112.16	13.32	21.25	34.57	30.82	69.18	2022-10-29	0.82	255.54	49.61	11.06	5.22	65.89	25.78	74.22
2021-11-30	0.56	139.3	14.42	56.67	71.09	51.03	48.97	2022-10-30	0.78	249.66	49.55	11.75	9.64	70.95	28.42	71.58
2021-12-01	0.5	156.99	19.6	59.27	78.87	50.24	49.76	2022-10-31	0.88	211.79	53.63	10.9	0	64.53	30.47	69.53
2021-12-02	0.58	108.03	13.69	47.46	61.15	56.6	43.4	2022-11-01	0.82	211.79	27.37	5.45	4.1	36.92	17.43	82.57
2021-12-03	0.44	79.1	17.0141	26.9111	43.9252	55.5312	44.4688	2022-11-02	0.76	279.18	53.26	22.2	0.3	75.77	27.14	72.86
								2022-11-03	0.62	211.32	52.52	24	13.66	90.18	42.67	57.33
								2022-11-04	0.64	250.29	54.37	13	1.82	69.19	27.65	72.35
								2022-11-05	0.63	223.24	53.52	10.58	35.32	99.42	44.54	55.46
								2022-11-06	0.58	221.11	51.88	9.6	46.7	108.19	48.93	51.07
								2022-11-07	0.68	180.64	63.25	2.3	0.91	66.46	36.79	63.21
								2022-11-08	0.7	233.18	61.4	4.25	5.16	70.81	30.37	69.63
								2022-11-09	0.54	198.92	59.92	5.38	11.49	76.79	38.61	61.39
								2022-11-10	0.58	229.6	30.51	6.31	180.32	217.14	94.58	5.42
								2022-11-11	0.5	202.81	52.89	7.22	68.92	129.03	63.62	36.38
								2022-11-12	0.47	219.55	49.93	6.04	56.93	112.91	51.43	48.57
								2022-11-13	0.46	234.89	40.69	5.32	65.58	111.58	47.5	52.5
								2022-11-14	0.48	155.17	35.51	8.77	10.92	55.2	35.57	64.43
								2022-11-15	0.44	197.17	39.21	7.1	0.91	47.22	23.95	76.05
								2022-11-16	0.4	251.47	53.63	6.1	115.06	174.79	69.51	30.49
								2022-11-17	0.4	261.9	62.88	5.29	8.2	76.36	29.16	70.84
								2022-11-18	0.38	259.38	69.17	2.17	59.64	130.98	50.5	49.5
								2022-11-19	0.53	257.28	66.95	2.34	34.62	103.91	40.39	59.61
								2022-11-20	0.52	260.75	65.48	2.39	36.47	104.34	40.01	59.99
								2022-11-21	0.62	233.98	71.02	0.01	3.34	74.36	31.78	68.22
								2022-11-22	0.6	233.98	79.52	0	0.91	80.43	34.38	65.62
								2022-11-23	0.6	283.34	69.17	0.44	0.61	70.21	24.78	75.22
								2022-11-24	0.66	273.89	82.48	1.79	17	101.27	36.97	63.03
								2022-11-25	0.54	260.32	47.71	2.95	72.24	122.9	47.21	52.79
								2022-11-26	0.48	255.92	45.96	4.17	98.5	148.62	58.08	41.92
								2022-11-27	0.45	250.57	43.11	4.49	116.45	164.05	65.47	34.53
								2022-11-28	0.48	292.17	33.66	5.87	131.74	171.27	58.62	41.38
								2022-11-29	0.4	257.37	42.54	5.77	158.16	206.47	80.22	19.78
								2022-11-30	0.42	282.14	36.25	6.9	203.6	246.75	87.46	12.54
								2022-12-01	0.42	173.52	29.22	6.36	64.36	99.94	57.59	42.41
								2022-12-02	0.3	224.58	26.63	3.28	140.28	170.19	75.78	24.22
								2022-12-03	0.4	276.83	34.12	4.69	177.43	216.23	78.11	21.89
								2022-12-04	0.33	233.89	37.82	5.91	111.46	155.19	66.35	33.65
								2022-12-05	0.78	275.64	24.04	0.21	216.2	240.45	87.23	12.77
								2022-12-06	0.38	215.44	36.25	5.48	42.04	83.77	38.88	61.12
								2022-12-07	0.42	185.34	36.25	2.4	117.96	156.61	84.5	15.5
								2022-12-08	0.25	215.44	38.7	4.64	98.57	141.91	65.87	34.13
								2022-12-09	0.26	213.92	37.03	4.39	110.69	152.11	71.11	28.89
								2022-12-10	0.22	208.58	39.12	5.05	70.03	114.2	54.75	45.25
								2022-12-11	0.19	210.68	39.26	5.51	66.62	111.39	52.87	47.13
								2022-12-12	0.18	222.52	43.27	4.6	19.72	67.59	30.38	69.62
								2022-12-13	0.17	254.1	36.25	2.87	109.92	149.04	58.65	41.35
								2022-12-14	0.16	155.24	38.1	9.38	28.24	75.72	48.77	51.23
								2022-12-15	0.17	212.4	41.81	5.91	36.31	84.03	39.56	60.44
								2022-12-16	0.16	209.64	41.58	6.23	38.81	86.62	41.32	58.68
								2022-12-17	0.17	216.11	41.52	5.6	40.38	87.5	40.49	59.51
								2022-12-18	0.16	193.9	43.27	7.46	15.94	66.67	34.39	65.61
