## Supplementary material for "The complex interplay between microalgae and the microbiome in production raceways": Table S2.xlsx

### Sheet: Table S2. Biomass, nitrogen con
TS1						TS2
Date	Biomass (g/L)	IN-NO3 (mg/L)	OUT-NO3 (mg/L)	NO consumed (%)	Consumed (%)	Date	Biomass (g/L)	IN-NO3 (mg/L)	OUT-NO3 (mg/L)	NO consumed (%)	Consumed (%)
2021-05-21	0.66	73.8	97.11	131.59	-31.59	2022-04-20	0.6	73.8	5.92	8.02	91.98
2021-05-22	0.65	73.8	87.71	118.85	-18.85	2022-04-21	0.62	73.8	10.15	13.75	86.25
2021-05-23	0.64	73.8	78.32	106.12	-6.12	2022-04-22	0.5	73.8	11.84	16.04	83.96
2021-05-24	0.62	73.8	59.52	80.65	19.35	2022-04-23	0.51	73.8	14.51	19.67	80.33
2021-05-25	0.52	73.8	63.94	86.64	13.36	2022-04-24	0.51	73.8	15.41	20.87	79.13
2021-05-26	0.5	73.8	68.37	92.64	7.36	2022-04-25	0.52	73.8	5.07	6.87	93.13
2021-05-27	0.5	73.8	74.17	100.5	-0.5	2022-04-26	0.54	73.8	12.26	16.61	83.39
2021-05-28	0.48	73.8	79.98	108.37	-8.37	2022-04-27	0.48	73.8	14.65	19.86	80.14
2021-05-29	0.54	73.8	64.59	87.52	12.48	2022-04-28	0.4	73.8	18.6	25.2	74.8
2021-05-30	0.6	73.8	49.2	66.67	33.33	2022-04-29	0.44	73.8	13.1	17.76	82.24
2021-05-31	0.72	73.8	18.43	24.97	75.03	2022-04-30	0.55	73.8	7.78	10.54	89.46
2021-06-01	0.54	73.8	21.74	29.46	70.54	2022-05-01	0.58	73.8	6.71	9.1	90.9
2021-06-02	0.54	73.8	25.06	33.96	66.04	2022-05-02	0.5	73.8	6.5	8.81	91.19
2021-06-03	0.6	73.8	27.64	37.45	62.55	2022-05-03	0.96	73.8	8.88	12.03	87.97
2021-06-04	0.58	73.8	30.22	40.95	59.05	2022-05-04	0.56	73.8	3.38	4.58	95.42
2021-06-05	0.53	73.8	30.13	40.83	59.17	2022-05-05	0.66	73.8	4.23	5.73	94.27
2021-06-06	0.48	73.8	30.04	40.7	59.3	2022-05-06	0.44	73.8	9.3	12.6	87.4
2021-06-07	0.38	73.8	29.85	40.45	59.55	2022-05-07	0.66	73.8	3.7	5.01	94.99
2021-06-08	0.4	73.8	31.14	42.2	57.8	2022-05-08	0.73	73.8	3.78	5.13	94.87
2021-06-09	0.34	73.8	32.43	43.94	56.06	2022-05-09	0.28	73.8	3.38	4.58	95.42
2021-06-10	0.26	73.8	32.34	43.82	56.18	2022-05-10	0.76	73.8	1.69	2.29	97.71
2021-06-11	0.34	73.8	32.25	43.7	56.3	2022-05-11	0.72	73.8	5.5	7.45	92.55
2021-06-12	0.41	73.8	28.52	38.64	61.36	2022-05-12	0.92	73.8	1.27	1.72	98.28
2021-06-13	0.48	73.8	24.78	33.58	66.42	2022-05-13	0.94	73.8	0.85	1.15	98.85
2021-06-14	0.62	73.8	17.32	23.47	76.53	2022-05-14	0.77	73.8	3.75	5.08	94.92
2021-06-15	0.54	73.8	24.14	32.71	67.29	2022-05-15	0.74	73.8	5.42	7.35	92.65
2021-06-16	0.62	73.8	30.96	41.95	58.05	2022-05-16	0.82	73.8	0.42	0.57	99.43
2021-06-17	0.46	73.8	30.04	40.7	59.3	2022-05-17	0.74	73.8	0.42	0.57	99.43
2021-06-18	0.3	73.8	2.58	3.5	96.5	2022-05-18	0.7	73.8	5.92	8.02	91.98
2021-06-19	0.31	73.8	3.13	4.24	95.76	2022-05-19	0.66	73.8	10.57	14.32	85.68
2021-06-20	0.32	73.8	3.69	5	95	2022-05-20	0.66	73.8	5.07	6.87	93.13
2021-06-21	0.34	73.8	4.79	6.49	93.51	2022-05-21	0.5	73.8	15.53	21.05	78.95
2021-06-22	0.37	73.8	17.14	23.22	76.78	2022-05-22	0.47	73.8	14.79	20.05	79.95
2021-06-23	0.39	73.8	29.48	39.95	60.05	2022-05-23	0.48	73.8	32.13	43.53	56.47
2021-06-24	0.46	73.8	27.73	37.57	62.43	2022-05-24	0.36	73.8	6.34	8.59	91.41
2021-06-25	0.52	73.8	25.98	35.2	64.8	2022-05-25	0.48	73.8	5.07	6.87	93.13
2021-06-26	0.55	73.8	26.86	36.4	63.6	2022-05-26	0.3	73.8	33.39	45.25	54.75
2021-06-27	0.57	73.8	27.73	37.57	62.43	2022-05-27	0.38	73.8	25.79	34.94	65.06
2021-06-28	0.63	73.8	29.48	39.95	60.05	2022-05-28	0.46	73.8	16.59	22.48	77.52
2021-06-29	0.62	73.8	35.66	48.32	51.68	2022-05-29	0.45	73.8	18.06	24.47	75.53
2021-06-30	0.73	73.8	37.22	50.43	49.57	2022-05-30	0.5	73.8	14.79	20.05	79.95
2021-07-01	0.72	73.8	38.24	51.82	48.18	2022-05-31	0.52	73.8	14.79	20.05	79.95
2021-07-02	0.6	73.8	39.25	53.18	46.82	2022-06-01	0.5	73.8	13.53	18.33	81.67
2021-07-03	0.63	73.8	41.21	55.84	44.16	2022-06-02	0.48	73.8	10.99	14.89	85.11
2021-07-04	0.65	73.8	43.17	58.5	41.5	2022-06-03	0.48	73.8	14.37	19.47	80.53
2021-07-05	0.7	73.8	47.08	63.79	36.21	2022-06-04	0.5	73.8	15.01	20.33	79.67
2021-07-06	0.94	73.8	46.48	62.98	37.02	2022-06-05	0.44	73.8	18.32	24.83	75.17
2021-07-07	0.8	73.8	54.18	73.41	26.59	2022-06-06	0.76	73.8	1.27	1.72	98.28
2021-07-08	0.64	73.8	64.13	86.9	13.1	2022-06-07	0.64	73.8	10.99	14.89	85.11
2021-07-09	0.72	73.8	74.08	100.38	-0.38	2022-06-08	0.46	73.8	27.9	37.8	62.2
2021-07-10	0.69	73.8	71.73	97.2	2.8	2022-06-09	0.4	73.8	21.98	29.78	70.22
2021-07-11	0.65	73.8	69.38	94.01	5.99	2022-06-10	0.28	73.8	19.02	25.77	74.23
2021-07-12	0.58	73.8	64.68	87.64	12.36	2022-06-11	0.31	73.8	26.31	35.66	64.34
2021-07-13	0.58	73.8	57.31	77.66	22.34	2022-06-12	0.31	73.8	23.89	32.37	67.63
2021-07-14	0.6	73.8	49.94	67.67	32.33	2022-06-13	0.24	73.8	32.55	44.1	55.9
2021-07-15	0.54	73.8	54.91	74.4	25.6	2022-06-14	0.24	73.8	30.86	41.81	58.19
2021-07-16	0.54	73.8	59.89	81.15	18.85	2022-06-15	0.32	73.8	30.86	41.81	58.19
2021-07-17	0.59	73.8	57.36	77.72	22.28	2022-06-16	0.22	73.8	26.21	35.51	64.49
2021-07-18	0.63	73.8	54.82	74.28	25.72	2022-06-17	0.3	73.8	21.14	28.64	71.36
2021-07-19	0.72	73.8	49.75	67.41	32.59	2022-06-18	0.45	73.8	14.76	20	80
2021-07-20	0.62	73.8	32.06	43.44	56.56	2022-06-19	0.45	73.8	13.77	18.66	81.34
2021-07-21	0.56	73.8	18.43	24.97	75.03	2022-06-20	0.58	73.8	1.27	1.72	98.28
2021-07-22	0.54	73.8	20.27	27.47	72.53	2022-06-21	0.56	73.8	4.65	6.3	93.7
2021-07-23	0.46	73.8	23.22	31.46	68.54	2022-06-22	0.74	73.8	8.45	11.46	88.54
2021-07-24	0.47	73.8	23.96	32.47	67.53	2022-06-23	0.44	73.8	16.49	22.34	77.66
2021-07-25	0.48	73.8	24.69	33.46	66.54	2022-06-24	0.44	73.8	9.05	12.26	87.74
2021-07-26	0.5	73.8	26.17	35.46	64.54	2022-06-25	0.42	73.8	9.43	12.77	87.23
2021-07-27	0.52	73.8	21.19	28.71	71.29	2022-06-26	0.45	73.8	10.15	13.75	86.25
2021-07-28	0.62	73.8	23.59	31.96	68.04	2022-06-27	0.3	73.8	0	0	100
2021-07-29	0.6	73.8	22.3	30.22	69.78	2022-06-28	0.4	73.8	9.3	12.6	87.4
2021-07-30	0.58	36.9	21.01	56.94	43.06	2022-06-29	0.36	73.8	19.87	26.92	73.08
2021-07-31	0.59	36.9	19.95	54.07	45.93	2022-06-30	0.28	73.8	11.41	15.46	84.54
2021-08-01	0.6	36.9	18.89	51.19	48.81	2022-07-01	0.38	73.8	0.85	1.15	98.85
2021-08-02	0.62	36.9	16.77	45.45	54.55	2022-07-02	0.43	73.8	10.99	14.89	85.11
2021-08-03	0.56	36.9	13.64	36.96	63.04	2022-07-03	0.43	73.8	12.34	16.73	83.27
2021-08-04	0.52	36.9	10.5	28.46	71.54	2022-07-04	0.56	73.8	0	0	100
2021-08-05	0.56	36.9	9.49	25.72	74.28	2022-07-05	0.46	73.8	5.07	6.87	93.13
2021-08-06	0.48	36.9	8.48	22.98	77.02	2022-07-06	0.44	73.8	12.26	16.61	83.39
2021-08-07	0.53	36.9	9.03	24.47	75.53	2022-07-07	0.48	73.8	17.33	23.48	76.52
2021-08-08	0.58	36.9	9.58	25.96	74.04	2022-07-08	0.5	73.8	21.14	28.64	71.36
2021-08-09	0.68	36.9	10.69	28.97	71.03	2022-07-09	0.44	73.8	19.71	26.71	73.29
2021-08-10	0.56	36.9	9.58	25.96	74.04	2022-07-10	0.44	73.8	20.32	27.53	72.47
2021-08-11	0.54	36.9	8.48	22.98	77.02	2022-07-11	0.46	73.8	15.64	21.19	78.81
2021-08-12	0.44	36.9	10.78	29.21	70.79	2022-07-12	0.4	73.8	25.36	34.37	65.63
2021-08-13	0.36	36.9	13.08	35.45	64.55	2022-07-13	0.44	73.8	20.71	28.07	71.93
2021-08-14	0.37	36.9	12.09	32.76	67.24	2022-07-14	0.4	73.8	23.67	32.08	67.92
2021-08-15	0.39	36.9	11.1	30.08	69.92	2022-07-15	0.4	73.8	21.56	29.21	70.79
2021-08-16	0.41	36.9	9.12	24.72	75.28	2022-07-16	0.44	73.8	13.05	17.68	82.32
2021-08-17	0.54	36.9	3.69	10	90	2022-07-17	0.44	73.8	11.78	15.97	84.03
2021-08-18	0.46	36.9	5.16	13.98	86.02	2022-07-18	0.46	73.8	7.61	10.31	89.69
2021-08-19	0.4	36.9	13.45	36.45	63.55	2022-07-19	0.52	73.8	8.03	10.88	89.12
2021-08-20	0.38	36.9	21.74	58.92	41.08	2022-07-20	0.34	73.8	7.19	9.74	90.26
2021-08-21	0.41	36.9	20.87	56.56	43.44	2022-07-21	0.46	73.8	7.19	9.74	90.26
2021-08-22	0.43	36.9	19.99	54.17	45.83	2022-07-22	0.5	73.8	8.45	11.46	88.54
2021-08-23	0.48	36.9	18.24	49.43	50.57	2022-07-23	0.44	73.8	5.13	6.94	93.06
2021-08-24	0.48	36.9	18.15	49.19	50.81	2022-07-24	0.42	73.8	5.98	8.1	91.9
2021-08-25	0.44	36.9	18.06	48.94	51.06	2022-07-25	0.58	73.8	2.11	2.86	97.14
2021-08-26	0.6	36.9	16.58	44.93	55.07	2022-07-26	0.42	73.8	8.03	10.88	89.12
2021-08-27	0.76	36.9	15.11	40.95	59.05	2022-07-27	0.3	73.8	5.92	8.02	91.98
2021-08-28	0.7	36.9	12.3	33.33	66.67	2022-07-28	0.38	73.8	1.69	2.29	97.71
2021-08-29	0.64	36.9	9.49	25.72	74.28	2022-07-29	0.52	73.8	0.42	0.57	99.43
2021-08-30	0.52	36.9	3.87	10.49	89.51	2022-07-30	0.37	73.8	10.99	14.89	85.11
2021-08-31	0.54	36.9	3.22	8.73	91.27	2022-07-31	0.38	73.8	13.16	17.84	82.16
2021-09-01	0.54	36.9	2.58	6.99	93.01	2022-08-01	0.4	73.8	10.57	14.32	85.68
2021-09-02	0.58	36.9	2.49	6.75	93.25	2022-08-02	0.36	73.8	13.95	18.9	81.1
2021-09-03	0.58	36.9	2.4	6.5	93.5	2022-08-03	0.28	73.8	15.64	21.19	78.81
2021-09-04	0.58	36.9	2.35	6.37	93.63	2022-08-04	0.34	73.8	18.18	24.63	75.37
2021-09-05	0.58	36.9	2.3	6.23	93.77	2022-08-05	0.34	73.8	21.56	29.21	70.79
2021-09-06	0.58	36.9	2.21	5.99	94.01	2022-08-06	0.43	73.8	22.88	31	69
2021-09-07	0.56	36.9	6.08	16.48	83.52	2022-08-07	0.48	73.8	22.79	30.88	69.12
2021-09-08	0.5	36.9	9.95	26.96	73.04	2022-08-08	0.4	73.8	31.7	42.96	57.04
2021-09-09	0.54	36.9	10.04	27.21	72.79	2022-08-09	0.48	73.8	24.94	33.79	66.21
2021-09-10	0.46	36.9	10.14	27.48	72.52	2022-08-10	0.46	73.8	26.63	36.08	63.92
2021-09-11	0.48	36.9	8.8	23.85	76.15	2022-08-11	0.5	73.8	22.4	30.36	69.64
2021-09-12	0.5	36.9	7.46	20.22	79.78	2022-08-12	0.66	73.8	21.98	29.78	70.22
2021-09-13	0.54	36.9	4.79	12.98	87.02	2022-08-13	0.66	73.8	23.74	32.17	67.83
2021-09-14	0.46	36.9	9.12	24.72	75.28	2022-08-14	0.7	73.8	16.19	21.94	78.06
2021-09-15	0.4	36.9	13.45	36.45	63.55	2022-08-15	0.61	73.8	7.26	9.83	90.17
2021-09-16	0.4	36.9	12.44	33.71	66.29	2022-08-16	0.72	73.8	7.19	9.74	90.26
2021-09-17	0.4	36.9	11.43	30.98	69.02	2022-08-17	0.76	73.8	13.1	17.76	82.24
2021-09-18	0.42	36.9	11.19	30.33	69.67	2022-08-18	0.72	73.8	18.06	24.47	75.53
2021-09-19	0.43	36.9	10.96	29.7	70.3	2022-08-19	0.88	73.8	5.07	6.87	93.13
2021-09-20	0.46	36.9	10.5	28.46	71.54	2022-08-20	0.68	73.8	10.91	14.79	85.21
2021-09-21	0.46	36.9	11.89	32.22	67.78	2022-08-21	0.67	73.8	11.52	15.61	84.39
2021-09-22	0.4	36.9	13.27	35.96	64.04	2022-08-22	0.6	73.8	2.54	3.44	96.56
2021-09-23	0.36	36.9	14.01	37.97	62.03	2022-08-23	0.56	73.8	8.45	11.46	88.54
2021-09-24	0.32	36.9	14.74	39.95	60.05	2022-08-24	0.64	73.8	8.45	11.46	88.54
2021-09-25	0.35	36.9	14.83	40.19	59.81	2022-08-25	0.66	73.8	0	0	100
2021-09-26	0.38	36.9	14.93	40.46	59.54	2022-08-26	0.62	73.8	14.79	20.05	79.95
2021-09-27	0.44	36.9	15.11	40.95	59.05	2022-08-27	0.63	73.8	9.99	13.53	86.47
2021-09-28	0.4	36.9	16.49	44.69	55.31	2022-08-28	0.59	73.8	12.28	16.64	83.36
2021-09-29	0.38	36.9	17.87	48.43	51.57	2022-08-29	0.7	73.8	5.07	6.87	93.13
2021-09-30	0.3	36.9	15.11	40.95	59.05	2022-08-30	0.68	73.8	9.3	12.6	87.4
2021-10-01	0.36	36.9	12.35	33.47	66.53	2022-08-31	0.6	73.8	13.53	18.33	81.67
2021-10-02	0.38	36.9	10.69	28.97	71.03	2022-09-01	0.62	73.8	12.26	16.61	83.39
2021-10-03	0.39	36.9	9.03	24.47	75.53	2022-09-02	0.5	73.8	16.49	22.34	77.66
2021-10-04	0.42	36.9	5.71	15.47	84.53	2022-09-03	0.43	73.8	21.9	29.68	70.32
2021-10-05	0.36	36.9	7.37	19.97	80.03	2022-09-04	0.37	73.8	26.9	36.45	63.55
2021-10-06	0.32	36.9	9.03	24.47	75.53	2022-09-05	0.6	73.8	9.3	12.6	87.4
2021-10-07	0.34	36.9	13.91	37.7	62.3	2022-09-06	0.48	73.8	21.56	29.21	70.79
2021-10-08	0.26	36.9	18.8	50.95	49.05	2022-09-07	0.34	73.8	35.93	48.69	51.31
2021-10-09	0.24	36.9	18.47	50.05	49.95	2022-09-08	0.16	73.8	24.73	33.51	66.49
2021-10-10	0.21	36.9	18.15	49.19	50.81	2022-09-09	0.14	73.8	41.43	56.13	43.87
2021-10-11	0.16	36.9	17.51	47.45	52.55	2022-09-10	0.25	73.8	40.9	55.42	44.58
2021-10-12	0.19	36.9	18.8	50.95	49.05	2022-09-11	0.26	73.8	40.84	55.34	44.66
2021-10-13	0.22	36.9	20.09	54.44	45.56	2022-09-12	0.24	73.8	50.73	68.73	31.27
2021-10-14	0.24	36.9	20.92	56.69	43.31	2022-09-13	0.24	73.8	32.13	43.53	56.47
2021-10-15	0.26	36.9	21.74	58.92	41.08	2022-09-14	0.22	73.8	52.84	71.6	28.4
2021-10-16	0.27	36.9	21.56	58.43	41.57	2022-09-15	0.4	73.8	33.18	44.96	55.04
2021-10-17	0.28	36.9	21.38	57.94	42.06	2022-09-16	0.28	73.8	56.22	76.18	23.82
2021-10-18	0.3	36.9	21.01	56.94	43.06	2022-09-17	0.4	73.8	45.34	61.43	38.57
2021-10-19	0.28	36.9	21.01	56.94	43.06	2022-09-18	0.44	73.8	42.4	57.45	42.55
2021-10-20	0.32	36.9	21.01	56.94	43.06	2022-09-19	0.4	73.8	47.77	64.72	35.28
2021-10-21	0.28	36.9	20.64	55.93	44.07	2022-09-20	0.52	73.8	30.65	41.53	58.47
2021-10-22	0.3	36.9	20.27	54.93	45.07	2022-09-21	0.46	73.8	49.46	67.01	32.99
2021-10-23	0.3	36.9	15.85	42.95	57.05	2022-09-22	0.46	73.8	47.34	64.15	35.85
2021-10-24	0.3	36.9	11.43	30.98	69.02	2022-09-23	0.44	73.8	45.23	61.29	38.71
2021-10-25	0.3	36.9	2.58	6.99	93.01	2022-09-24	0.56	73.8	31.76	43.03	56.97
2021-10-26	0.32	73.8	1.29	1.75	98.25	2022-09-25	0.56	73.8	26.35	35.7	64.3
2021-10-27	0.26	73.8	0	0	100	2022-09-26	0.64	73.8	33.39	45.25	54.75
2021-10-28	0.26	73.8	13.54	18.35	81.65	2022-09-27	0.6	73.8	30.44	41.24	58.76
2021-10-29	0.16	73.8	27.09	36.71	63.29	2022-09-28	0.6	73.8	0.85	1.15	98.85
2021-10-30	0.21	73.8	26.67	36.14	63.86	2022-09-29	0.62	73.8	26.21	35.51	64.49
2021-10-31	0.25	73.8	26.26	35.58	64.42	2022-09-30	0.62	73.8	21.14	28.64	71.36
2021-11-01	0.34	73.8	25.43	34.46	65.54	2022-10-01	0.62	73.8	7.82	10.6	89.4
2021-11-02	0.25	73.8	24.6	33.33	66.67	2022-10-02	0.59	73.8	8.05	10.91	89.09
2021-11-03	0.33	73.8	24.19	32.78	67.22	2022-10-03	0.74	73.8	6.76	9.16	90.84
2021-11-04	0.52	73.8	23.77	32.21	67.79	2022-10-04	0.64	73.8	4.23	5.73	94.27
2021-11-05	0.34	73.8	21.96	29.76	70.24	2022-10-05	0.64	73.8	2.96	4.01	95.99
2021-11-06	0.38	73.8	21.51	29.15	70.85	2022-10-06	0.58	73.8	0.42	0.57	99.43
2021-11-07	0.42	73.8	21.06	28.54	71.46	2022-10-07	0.54	73.8	0	0	100
2021-11-08	0.5	73.8	20.16	27.32	72.68	2022-10-08	0.46	73.8	1.66	2.26	97.74
2021-11-09	0.4	73.8	25.8	34.96	65.04	2022-10-09	0.45	73.8	6.46	8.75	91.25
2021-11-10	0.38	73.8	28.62	38.78	61.22	2022-10-10	0.4	73.8	0.42	0.57	99.43
2021-11-11	0.38	73.8	30.03	40.69	59.31	2022-10-11	0.24	73.8	0.42	0.57	99.43
2021-11-12	0.28	73.8	30.73	41.64	58.36	2022-10-12	0.38	73.8	6.97	9.45	90.55
2021-11-13	0.31	73.8	30.91	41.88	58.12	2022-10-13	0.46	73.8	1.27	1.72	98.28
2021-11-14	0.33	73.8	31.09	42.13	57.87	2022-10-14	0.46	73.8	0.85	1.15	98.85
2021-11-15	0.38	73.8	31.44	42.6	57.4	2022-10-15	0.47	73.8	40.08	54.31	45.69
2021-11-16	0.3	73.8	36.25	49.12	50.88	2022-10-16	0.49	73.8	38.09	51.61	48.39
2021-11-17	0.34	73.8	22.93	31.07	68.93	2022-10-17	0.4	73.8	82.43	111.69	-11.69
2021-11-18	0.72	73.8	31.81	43.1	56.9	2022-10-18	0.48	73.8	69.75	94.51	5.49
2021-11-19	0.26	73.8	24.41	33.08	66.92	2022-10-19	0.58	73.8	67.21	91.07	8.93
2021-11-20	0.26	73.8	24.78	33.58	66.42	2022-10-20	0.52	73.8	49.03	66.44	33.56
2021-11-21	0.27	73.8	25.15	34.08	65.92	2022-10-21	0.5	73.8	43.12	58.42	41.58
2021-11-22	0.28	73.8	25.89	35.08	64.92	2022-10-22	0.48	73.8	33.43	45.3	54.7
2021-11-23	0.3	73.8	44.01	59.63	40.37	2022-10-23	0.43	73.8	32	43.36	56.64
2021-11-24	0.32	73.8	24.41	33.08	66.92	2022-10-24	0.52	73.8	34.66	46.97	53.03
2021-11-25	0.36	73.8	40.32	54.63	45.37	2022-10-25	0.54	73.8	35.08	47.54	52.46
2021-11-26	0.28	73.8	48.45	65.65	34.35	2022-10-26	0.48	73.8	2.96	4.01	95.99
2021-11-27	0.29	73.8	45.31	61.4	38.6	2022-10-27	0.3	73.8	4.82	6.53	93.47
2021-11-28	0.3	73.8	42.17	57.14	42.86	2022-10-28	0.26	73.8	54.53	73.89	26.11
2021-11-29	0.32	73.8	35.88	48.62	51.38	2022-10-29	0.38	73.8	33.05	44.78	55.22
2021-11-30	0.3	73.8	48.82	66.15	33.85	2022-10-30	0.37	73.8	35.74	48.42	51.58
2021-12-01	0.3	73.8	42.54	57.64	42.36	2022-10-31	0.42	73.8	50.73	68.73	31.27
2021-12-02	0.32	73.8	61.77	83.7	16.3	2022-11-01	0.44	73.8	32.13	43.53	56.47
2021-12-03	0.26	73.8	48.82	66.15	33.85	2022-11-02	0.44	73.8	46.08	62.43	37.57
						2022-11-03	0.4	73.8	40.16	54.41	45.59
						2022-11-04	0.3	73.8	32.97	44.68	55.32
						2022-11-05	0.41	73.8	42.17	57.13	42.87
						2022-11-06	0.35	73.8	40.45	54.81	45.19
						2022-11-07	0.68	73.8	42.27	57.28	42.72
						2022-11-08	0.42	73.8	42.27	57.28	42.72
						2022-11-09	0.34	73.8	49.46	67.01	32.99
						2022-11-10	0.36	73.8	42.27	57.28	42.72
						2022-11-11	0.32	73.8	46.5	63.01	36.99
						2022-11-12	0.28	73.8	45.09	61.1	38.9
						2022-11-13	0.24	73.8	45.12	61.13	38.87
						2022-11-14	0.34	73.8	40.58	54.99	45.01
						2022-11-15	0.3	73.8	44.81	60.71	39.29
						2022-11-16	0.3	73.8	46.92	63.58	36.42
						2022-11-17	0.24	73.8	41.43	56.13	43.87
						2022-11-18	0	73.8	139.24	188.67	-88.67
						2022-11-19	0.12	73.8	154.58	209.45	-109.45
						2022-11-20	0.1	73.8	158.48	214.75	-114.75
						2022-11-21	0.08	73.8	157.25	213.07	-113.07
						2022-11-22	0.08	73.8	154.29	209.06	-109.06
						2022-11-23	0.04	73.8	150.48	203.91	-103.91
						2022-11-24	0.1	73.8	192.76	261.19	-161.19
						2022-11-25	0.08	73.8	136.11	184.43	-84.43
						2022-11-26	0.18	73.8	118.62	160.73	-60.73
						2022-11-27	0.21	73.8	125.72	170.36	-70.36
						2022-11-28	0.14	73.8	117.09	158.66	-58.66
						2022-11-29	0.26	73.8	110.75	150.07	-50.07
						2022-11-30	0.22	73.8	107.37	145.49	-45.49
						2022-12-01	0.26	73.8	100.65	136.38	-36.38
						2022-12-02	0.32	73.8	86.04	116.59	-16.59
						2022-12-03	0.29	73.8	101.66	137.75	-37.75
						2022-12-04	0.29	73.8	88.25	119.58	-19.58
						2022-12-05	0.44	73.8	71.44	96.8	3.2
						2022-12-06	0.36	73.8	50.32	68.19	31.81
						2022-12-07	0.2	73.8	43.02	58.29	41.71
						2022-12-08	0.28	73.8	50.83	68.88	31.12
						2022-12-09	0.27	73.8	44.13	59.79	40.21
						2022-12-10	0.29	73.8	35.72	48.4	51.6
						2022-12-11	0.31	73.8	25.16	34.09	65.91
						2022-12-12	0.32	73.8	34.24	46.39	53.61
						2022-12-13	0.32	73.8	35.72	48.4	51.6
						2022-12-14	0.32	73.8	34.28	46.45	53.55
						2022-12-15	0.32	73.8	24.57	33.3	66.7
						2022-12-16	0.32	73.8	22.34	30.28	69.72
						2022-12-17	0.32	73.8	26.06	35.31	64.69
						2022-12-18	0.32	73.8	17.14	23.23	76.77
