## Supplementary material for "The complex interplay between microalgae and the microbiome in production raceways": Table S4.xlsx

### Sheet: Sheet1
Time Series- euk	Type	query	log10_LDAscore	p.value_Krustal_Wallis	Phylum	Class	Order	Family	Genus
TS1-proka	healthy	ASV_4	4.85	0.0005	Bacteroidota	Bacteroidia	Sphingobacteriales	NS11-12 marine group	NA
TS1-proka	healthy	ASV_28	4.26	0.0002	Proteobacteria	Alphaproteobacteria	Caulobacterales	Hyphomonadaceae	UKL13-1
TS1-proka	healthy	ASV_256	4.22	0	Bacteroidota	Bacteroidia	Chitinophagales	NA	NA
TS1-proka	healthy	ASV_86	4.16	0	Proteobacteria	Alphaproteobacteria	Rhizobiales	Beijerinckiaceae	Bosea
TS1-proka	healthy	ASV_30	4.04	0.001	Bacteroidota	Bacteroidia	Chitinophagales	Chitinophagaceae	Sediminibacterium
TS1-proka	healthy	ASV_132	4.03	0	Proteobacteria	Alphaproteobacteria	Rhodobacterales	Rhodobacteraceae	NA
TS1-proka	healthy	ASV_18	4.02	0.0137	Proteobacteria	Alphaproteobacteria	Rhizobiales	NA	NA
TS1-proka	healthy	ASV_145	4	0.0002	Proteobacteria	Gammaproteobacteria	Burkholderiales	Comamonadaceae	Comamonas
TS1-proka	healthy	ASV_164	3.96	0.0002	Bacteroidota	Bacteroidia	Flavobacteriales	Flavobacteriaceae	Flavobacterium
TS1-proka	healthy	ASV_76	3.93	0	Proteobacteria	Alphaproteobacteria	Rhodobacterales	Rhodobacteraceae	Tabrizicola
TS1-proka	healthy	ASV_31	3.91	0.0084	Bacteroidota	Bacteroidia	Flavobacteriales	Weeksellaceae	Chryseobacterium
TS1-proka	healthy	ASV_266	3.84	0	Proteobacteria	Alphaproteobacteria	Sphingomonadales	Sphingomonadaceae	Polymorphobacter
TS1-proka	healthy	ASV_165	3.8	0	Proteobacteria	Gammaproteobacteria	Gammaproteobacteria Incertae Sedis	Unknown Family	Candidatus Ovatusbacter
TS1-proka	healthy	ASV_136	3.72	0.0116	Proteobacteria	Alphaproteobacteria	NA	NA	NA
TS1-proka	healthy	ASV_74	3.71	0.0012	Proteobacteria	Alphaproteobacteria	Rhizobiales	Rhizobiales Incertae Sedis	Phreatobacter
TS1-proka	healthy	ASV_63	3.66	0.0022	Proteobacteria	Gammaproteobacteria	Xanthomonadales	Rhodanobacteraceae	Ahniella
TS1-proka	healthy	ASV_109	3.65	0	Proteobacteria	Alphaproteobacteria	Rhizobiales	Hyphomicrobiaceae	Hyphomicrobium
TS1-proka	healthy	ASV_295	3.56	0.0001	Proteobacteria	Gammaproteobacteria	Burkholderiales	Burkholderiaceae	Lautropia
TS1-proka	healthy	ASV_520	3.54	0	Proteobacteria	Alphaproteobacteria	Rhodobacterales	Rhodobacteraceae	NA
TS1-proka	healthy	ASV_331	3.53	0.0004	Proteobacteria	Alphaproteobacteria	Rhizobiales	Beijerinckiaceae	alphaI cluster
TS1-proka	healthy	ASV_332	3.49	0	Bacteroidota	Bacteroidia	Cytophagales	Microscillaceae	OLB12
TS1-proka	healthy	ASV_576	3.49	0	Bacteroidota	Bacteroidia	Flavobacteriales	NS9 marine group	NA
TS1-proka	healthy	ASV_112	3.47	0.0108	Proteobacteria	Alphaproteobacteria	Rhizobiales	Rhizobiales Incertae Sedis	NA
TS1-proka	healthy	ASV_187	3.43	0.0002	Bdellovibrionota	Oligoflexia	Oligoflexales	Oligoflexaceae	Oligoflexus
TS1-proka	healthy	ASV_413	3.38	0.0012	Proteobacteria	Alphaproteobacteria	Rhizobiales	Beijerinckiaceae	Bosea
TS1-proka	healthy	ASV_263	3.37	0	Proteobacteria	Alphaproteobacteria	Rhodobacterales	Rhodobacteraceae	Tropicimonas
TS1-proka	healthy	ASV_70	3.36	0	Proteobacteria	Alphaproteobacteria	Rhodobacterales	Rhodobacteraceae	Rhodobacter
TS1-proka	healthy	ASV_2121	3.33	0	Bacteroidota	Bacteroidia	Flavobacteriales	Flavobacteriaceae	Flavobacterium
TS1-proka	healthy	ASV_54	3.33	0	Proteobacteria	Gammaproteobacteria	Burkholderiales	Comamonadaceae	Ideonella
TS1-proka	healthy	ASV_230	3.32	0.0358	Gemmatimonadota	Gemmatimonadetes	Gemmatimonadales	Gemmatimonadaceae	Gemmatimonas
TS1-proka	healthy	ASV_1920	3.3	0	Proteobacteria	Gammaproteobacteria	Xanthomonadales	Rhodanobacteraceae	Ahniella
TS1-proka	healthy	ASV_267	3.3	0	Proteobacteria	Gammaproteobacteria	Xanthomonadales	Xanthomonadaceae	Arenimonas
TS1-proka	healthy	ASV_32	3.29	0	Proteobacteria	Alphaproteobacteria	Rhizobiales	Rhizobiales Incertae Sedis	NA
TS1-proka	healthy	ASV_474	3.24	0.0115	Actinobacteriota	Acidimicrobiia	Microtrichales	Iamiaceae	Iamia
TS1-proka	healthy	ASV_626	3.24	0	Proteobacteria	Gammaproteobacteria	Xanthomonadales	Rhodanobacteraceae	Ahniella
TS1-proka	healthy	ASV_877	3.24	0.0009	Patescibacteria	Saccharimonadia	Saccharimonadales	NA	NA
TS1-proka	healthy	ASV_444	3.2	0	Proteobacteria	Alphaproteobacteria	Sphingomonadales	Sphingomonadaceae	Sandaracinobacter
TS1-proka	healthy	ASV_726	3.2	0.0024	Bacteroidota	Bacteroidia	Chitinophagales	Saprospiraceae	Haliscomenobacter
TS1-proka	healthy	ASV_482	3.17	0	Proteobacteria	Alphaproteobacteria	Acetobacterales	Acetobacteraceae	Roseomonas
TS1-proka	healthy	ASV_1019	3.15	0	Proteobacteria	Gammaproteobacteria	Burkholderiales	B1-7BS	NA
TS1-proka	healthy	ASV_583	3.13	0.0002	Actinobacteriota	Acidimicrobiia	Microtrichales	Iamiaceae	Iamia
TS1-proka	healthy	ASV_1143	3.12	0	Actinobacteriota	Actinobacteria	Frankiales	Sporichthyaceae	Sporichthya
TS1-proka	healthy	ASV_66	3.12	0.0001	Proteobacteria	Gammaproteobacteria	Burkholderiales	Rhodocyclaceae	Thauera
TS1-proka	healthy	ASV_360	3.11	0.0003	Proteobacteria	Alphaproteobacteria	Acetobacterales	Acetobacteraceae	Roseomonas
TS1-proka	healthy	ASV_384	3.11	0.0012	Proteobacteria	Alphaproteobacteria	Acetobacterales	Acetobacteraceae	Roseomonas
TS1-proka	healthy	ASV_534	3.08	0	Proteobacteria	Gammaproteobacteria	Burkholderiales	Chitinibacteraceae	Deefgea
TS1-proka	healthy	ASV_273	3.07	0.0002	Proteobacteria	Gammaproteobacteria	Burkholderiales	Comamonadaceae	NA
TS1-proka	healthy	ASV_1818	3.05	0	Proteobacteria	Alphaproteobacteria	Rhodobacterales	Rhodobacteraceae	NA
TS1-proka	healthy	ASV_205	3.05	0.0002	Actinobacteriota	Acidimicrobiia	Microtrichales	Ilumatobacteraceae	NA
TS1-proka	healthy	ASV_393	3.03	0	Proteobacteria	Alphaproteobacteria	Rhodobacterales	Rhodobacteraceae	Amaricoccus
TS1-proka	healthy	ASV_506	3.02	0.0103	Proteobacteria	Gammaproteobacteria	Burkholderiales	Nitrosomonadaceae	oc32
TS1-proka	healthy	ASV_921	3.02	0	Proteobacteria	Alphaproteobacteria	Acetobacterales	Acetobacteraceae	Roseomonas
TS1-proka	healthy	ASV_1453	3	0	Proteobacteria	Alphaproteobacteria	NA	NA	NA
TS1-proka	healthy	ASV_271	3	0.0056	Proteobacteria	Alphaproteobacteria	Sphingomonadales	Sphingomonadaceae	Sandaracinobacter
TS1-proka	healthy	ASV_1594	2.99	0.0014	Bacteroidota	Bacteroidia	NA	NA	NA
TS1-proka	healthy	ASV_2437	2.99	0	Bacteroidota	Bacteroidia	Chitinophagales	NA	NA
TS1-proka	healthy	ASV_2235	2.96	0.0001	Patescibacteria	Saccharimonadia	Saccharimonadales	NA	NA
TS1-proka	healthy	ASV_876	2.94	0	Bacteroidota	Bacteroidia	Chitinophagales	Chitinophagaceae	Ferruginibacter
TS1-proka	healthy	ASV_1637	2.91	0.0221	Proteobacteria	Gammaproteobacteria	Burkholderiales	Comamonadaceae	Ideonella
TS1-proka	healthy	ASV_251	2.91	0.0326	Actinobacteriota	Acidimicrobiia	Microtrichales	Microtrichaceae	IMCC26207
TS1-proka	healthy	ASV_1746	2.88	0.0006	SAR324 clade(Marine group B)	SAR324 clade(Marine group B)_X	NA	NA	NA
TS1-proka	healthy	ASV_2612	2.87	0	Patescibacteria	Saccharimonadia	Saccharimonadales	NA	NA
TS1-proka	healthy	ASV_409	2.87	0.03	Actinobacteriota	Thermoleophilia	Solirubrobacterales	67-14	NA
TS1-proka	healthy	ASV_1001	2.86	0.0002	Proteobacteria	Alphaproteobacteria	Acetobacterales	Acetobacteraceae	Roseococcus
TS1-proka	healthy	ASV_808	2.84	0.0067	Proteobacteria	Alphaproteobacteria	Rhizobiales	Rhizobiales Incertae Sedis	Phreatobacter
TS1-proka	healthy	ASV_2638	2.83	0.0001	Bacteroidota	Bacteroidia	Flavobacteriales	Flavobacteriaceae	Flavobacterium
TS1-proka	healthy	ASV_670	2.83	0	Proteobacteria	Gammaproteobacteria	Burkholderiales	SC-I-84	NA
TS1-proka	healthy	ASV_1114	2.81	0	Proteobacteria	Alphaproteobacteria	Rhizobiales	Xanthobacteraceae	Pseudorhodoplanes
TS1-proka	healthy	ASV_272	2.81	0.0032	Chloroflexi	Anaerolineae	Caldilineales	Caldilineaceae	NA
TS1-proka	healthy	ASV_1084	2.79	0.016	Patescibacteria	Saccharimonadia	Saccharimonadales	NA	NA
TS1-proka	healthy	ASV_306	2.79	0.0025	Proteobacteria	Alphaproteobacteria	Rhodobacterales	Rhodobacteraceae	Rhodobacter
TS1-proka	healthy	ASV_735	2.76	0.0431	Bacteroidota	Bacteroidia	Flavobacteriales	Flavobacteriaceae	Flavobacterium
TS1-proka	healthy	ASV_2668	2.74	0.0035	Proteobacteria	Alphaproteobacteria	Rickettsiales	SM2D12	NA
TS1-proka	healthy	ASV_275	2.69	0.0001	Proteobacteria	Gammaproteobacteria	Xanthomonadales	Rhodanobacteraceae	Ahniella
TS1-proka	healthy	ASV_334	2.68	0	Proteobacteria	Alphaproteobacteria	Sphingomonadales	Sphingomonadaceae	Sandaracinobacter
TS1-proka	healthy	ASV_1017	2.67	0.0002	Bdellovibrionota	Bdellovibrionia	Bdellovibrionales	Bdellovibrionaceae	Bdellovibrio
TS1-proka	healthy	ASV_2260	2.63	0.0024	Verrucomicrobiota	Chlamydiae	Chlamydiales	Parachlamydiaceae	Neochlamydia
TS1-proka	healthy	ASV_4165	2.63	0.0001	Proteobacteria	Alphaproteobacteria	Tistrellales	Geminicoccaceae	Candidatus Alysiosphaera
TS1-proka	healthy	ASV_766	2.62	0.0133	Proteobacteria	Alphaproteobacteria	Micavibrionales	NA	NA
TS1-proka	healthy	ASV_3067	2.61	0.0002	Patescibacteria	Saccharimonadia	Saccharimonadales	NA	NA
TS1-proka	healthy	ASV_3678	2.61	0.0019	Proteobacteria	Alphaproteobacteria	Tistrellales	Geminicoccaceae	Candidatus Alysiosphaera
TS1-proka	healthy	ASV_1217	2.6	0.0091	Proteobacteria	Alphaproteobacteria	Acetobacterales	Acetobacteraceae	Craurococcus-Caldovatus
TS1-proka	healthy	ASV_3778	2.59	0.0097	Bdellovibrionota	Oligoflexia	0319-6G20	NA	NA
TS1-proka	healthy	ASV_1180	2.58	0	Proteobacteria	Gammaproteobacteria	Burkholderiales	Sutterellaceae	NA
TS1-proka	healthy	ASV_1717	2.58	0	Proteobacteria	Gammaproteobacteria	Burkholderiales	Rhodocyclaceae	Azospira
TS1-proka	healthy	ASV_1444	2.57	0	Proteobacteria	Alphaproteobacteria	Rhizobiales	Rhizobiales Incertae Sedis	NA
TS1-proka	healthy	ASV_1490	2.57	0.0005	Proteobacteria	Gammaproteobacteria	Burkholderiales	Rhodocyclaceae	Azospira
TS1-proka	healthy	ASV_629	2.57	0.0012	Proteobacteria	Alphaproteobacteria	Rhizobiales	Beijerinckiaceae	NA
TS1-proka	healthy	ASV_2743	2.56	0.005	Bdellovibrionota	Oligoflexia	0319-6G20	NA	NA
TS1-proka	healthy	ASV_1742	2.55	0.0024	Actinobacteriota	Acidimicrobiia	Microtrichales	Ilumatobacteraceae	NA
TS1-proka	healthy	ASV_2955	2.54	0	Proteobacteria	Alphaproteobacteria	Micavibrionales	NA	NA
TS1-proka	healthy	ASV_3693	2.53	0.003	Patescibacteria	Saccharimonadia	Saccharimonadales	NA	NA
TS1-proka	healthy	ASV_2744	2.52	0.0388	Proteobacteria	Gammaproteobacteria	Burkholderiales	Comamonadaceae	NA
TS1-proka	healthy	ASV_488	2.52	0.0249	Actinobacteriota	Actinobacteria	Frankiales	Sporichthyaceae	Longivirga
TS1-proka	healthy	ASV_813	2.5	0.0369	Proteobacteria	Gammaproteobacteria	Pseudomonadales	Pseudomonadaceae	Pseudomonas
TS1-proka	healthy	ASV_1347	2.47	0.0004	Proteobacteria	Alphaproteobacteria	Acetobacterales	Acetobacteraceae	Roseomonas
TS1-proka	healthy	ASV_4162	2.47	0.0002	Proteobacteria	Gammaproteobacteria	Xanthomonadales	Xanthomonadaceae	Thermomonas
TS1-proka	healthy	ASV_815	2.47	0.0079	Proteobacteria	Alphaproteobacteria	Rhodobacterales	Rhodobacteraceae	NA
TS1-proka	healthy	ASV_2804	2.46	0	Bacteroidota	Bacteroidia	Sphingobacteriales	env.OPS 17	NA
TS1-proka	healthy	ASV_1849	2.45	0.0028	Proteobacteria	Alphaproteobacteria	Rhizobiales	Beijerinckiaceae	Psychroglaciecola
TS1-proka	healthy	ASV_2658	2.44	0.0011	Actinobacteriota	Acidimicrobiia	Microtrichales	NA	NA
TS1-proka	healthy	ASV_923	2.42	0.0002	Proteobacteria	Alphaproteobacteria	Rhizobiales	Rhizobiaceae	Nitratireductor
TS1-proka	healthy	ASV_2064	2.41	0.0045	Actinobacteriota	Thermoleophilia	Gaiellales	NA	NA
TS1-proka	healthy	ASV_2874	2.39	0.0004	Bacteroidota	Bacteroidia	Sphingobacteriales	NS11-12 marine group	NA
TS1-proka	healthy	ASV_7356	2.31	0	Bacteroidota	Bacteroidia	Sphingobacteriales	Lentimicrobiaceae	NA
TS1-proka	healthy	ASV_8400	2.29	0.0001	Actinobacteriota	Acidimicrobiia	Microtrichales	Ilumatobacteraceae	Ilumatobacter
TS1-proka	healthy	ASV_7838	2.27	0.0004	Bacteroidota	Bacteroidia	Cytophagales	Spirosomaceae	Arcicella
TS1-proka	unhealthy	ASV_5	4.49055	5.06298e-06	Actinobacteriota	Actinobacteria	Corynebacteriales	Mycobacteriaceae	Mycobacterium
TS1-proka	unhealthy	ASV_10	4.16292	0.000890192	Proteobacteria	Gammaproteobacteria	Enterobacterales	Aeromonadaceae	Aeromonas
TS1-proka	unhealthy	ASV_17	4.11221	0.00200023	Proteobacteria	Alphaproteobacteria	Caulobacterales	Caulobacteraceae	Phenylobacterium
TS1-proka	unhealthy	ASV_103	3.95615	0.00170912	Bacteroidota	Bacteroidia	Flavobacteriales	Flavobacteriaceae	Flavobacterium
TS1-proka	unhealthy	ASV_58	3.8823	1.89007e-05	Proteobacteria	Alphaproteobacteria	NA	NA	NA
TS1-proka	unhealthy	ASV_96	3.87538	0.00634951	Dependentiae	Babeliae	Babeliales	NA	NA
TS1-proka	unhealthy	ASV_116	3.73689	0.00920212	Bacteroidota	Bacteroidia	Cytophagales	Spirosomaceae	Runella
TS1-proka	unhealthy	ASV_240	3.63647	0.00333811	Bacteroidota	Bacteroidia	Flavobacteriales	Flavobacteriaceae	Flavobacterium
TS1-proka	unhealthy	ASV_37	3.62318	0.00333811	Proteobacteria	Gammaproteobacteria	Burkholderiales	Neisseriaceae	NA
TS1-proka	unhealthy	ASV_297	3.55248	0.0008503	Bacteroidota	Bacteroidia	Chitinophagales	Saprospiraceae	Lewinella
TS1-proka	unhealthy	ASV_471	3.53559	0.0117913	Proteobacteria	Gammaproteobacteria	Burkholderiales	Neisseriaceae	NA
TS1-proka	unhealthy	ASV_233	3.52589	0.000410161	Bacteroidota	Bacteroidia	Cytophagales	Microscillaceae	NA
TS1-proka	unhealthy	ASV_411	3.40237	0.000167171	SAR324 clade(Marine group B)	SAR324 clade(Marine group B)_X	NA	NA	NA
TS1-proka	unhealthy	ASV_254	3.33597	0.00553105	Bacteroidota	Bacteroidia	Cytophagales	Microscillaceae	OLB12
TS1-proka	unhealthy	ASV_539	3.32666	0.00170912	Bacteroidota	Bacteroidia	Cytophagales	Microscillaceae	NA
TS1-proka	unhealthy	ASV_326	3.23495	0.000600481	Dependentiae	Babeliae	Babeliales	Vermiphilaceae	NA
TS1-proka	unhealthy	ASV_142	3.21406	0.00634951	Proteobacteria	Gammaproteobacteria	Diplorickettsiales	Diplorickettsiaceae	Aquicella
TS1-proka	unhealthy	ASV_396	3.1815	0.00728287	Proteobacteria	Gammaproteobacteria	Xanthomonadales	Xanthomonadaceae	Luteimonas
TS1-proka	unhealthy	ASV_340	3.14969	0.0233255	Proteobacteria	Alphaproteobacteria	Reyranellales	Reyranellaceae	Reyranella
TS1-proka	unhealthy	ASV_486	3.11117	0.0048241	Verrucomicrobiota	Verrucomicrobiae	Opitutales	Opitutaceae	Lacunisphaera
TS1-proka	unhealthy	ASV_280	3.10632	0.0111239	Bacteroidota	Bacteroidia	Flavobacteriales	Crocinitomicaceae	Fluviicola
TS1-proka	unhealthy	ASV_799	3.04928	0.00845053	Bacteroidota	Bacteroidia	Chitinophagales	Chitinophagaceae	Sediminibacterium
TS1-proka	unhealthy	ASV_717	3.04571	0.0342278	Proteobacteria	Gammaproteobacteria	Enterobacterales	Enterobacteriaceae	NA
TS1-proka	unhealthy	ASV_181	3.04491	0.000150381	Proteobacteria	Gammaproteobacteria	Pseudomonadales	Pseudomonadaceae	Pseudomonas
TS1-proka	unhealthy	ASV_40	3.00815	0.0117913	Actinobacteriota	Actinobacteria	Corynebacteriales	Mycobacteriaceae	Mycobacterium
TS1-proka	unhealthy	ASV_764	3.00211	0.00250234	Planctomycetota	Phycisphaerae	Phycisphaerales	Phycisphaeraceae	SM1A02
TS1-proka	unhealthy	ASV_651	3	0.00170912	Proteobacteria	Alphaproteobacteria	Sphingomonadales	Sphingomonadaceae	Polymorphobacter
TS1-proka	unhealthy	ASV_560	2.9774	0.01914	Bacteroidota	Bacteroidia	Chitinophagales	Saprospiraceae	NA
TS1-proka	unhealthy	ASV_149	2.94519	0.0382857	Proteobacteria	Alphaproteobacteria	Rhodobacterales	Rhodobacteraceae	Rhodobacter
TS1-proka	unhealthy	ASV_349	2.93764	0.0382857	Proteobacteria	Alphaproteobacteria	Caulobacterales	Caulobacteraceae	Brevundimonas
TS1-proka	unhealthy	ASV_1160	2.91878	0.00142144	Patescibacteria	Saccharimonadia	Saccharimonadales	LWQ8	NA
TS1-proka	unhealthy	ASV_210	2.87389	0.00333811	Actinobacteriota	Actinobacteria	Corynebacteriales	Mycobacteriaceae	Mycobacterium
TS1-proka	unhealthy	ASV_672	2.85327	0.00162663	Planctomycetota	Phycisphaerae	Phycisphaerales	Phycisphaeraceae	CL500-3
TS1-proka	unhealthy	ASV_1219	2.83996	0.0382857	Verrucomicrobiota	Verrucomicrobiae	Chthoniobacterales	Chthoniobacteraceae	Chthoniobacter
TS1-proka	unhealthy	ASV_1273	2.83686	0.000410161	Verrucomicrobiota	Verrucomicrobiae	Chthoniobacterales	NA	NA
TS1-proka	unhealthy	ASV_549	2.79528	0.0008503	Desulfobacterota	Desulfuromonadia	Bradymonadales	NA	NA
TS1-proka	unhealthy	ASV_1100	2.75979	0.0214374	Planctomycetota	vadinHA49	NA	NA	NA
TS1-proka	unhealthy	ASV_601	2.75447	0.00634951	Proteobacteria	Alphaproteobacteria	Rhodospirillales	Rhodospirillaceae	Haematospirillum
TS1-proka	unhealthy	ASV_1317	2.71821	0.0008503	Proteobacteria	Gammaproteobacteria	Burkholderiales	Nitrosomonadaceae	oc32
TS1-proka	unhealthy	ASV_515	2.70451	0.0194106	Actinobacteriota	Actinobacteria	Micrococcales	Microbacteriaceae	Chryseoglobus
TS1-proka	unhealthy	ASV_593	2.70441	0.00119277	Proteobacteria	Alphaproteobacteria	Sphingomonadales	Sphingomonadaceae	Porphyrobacter
TS1-proka	unhealthy	ASV_1299	2.70222	0.00333811	Proteobacteria	Gammaproteobacteria	Burkholderiales	Comamonadaceae	NA
TS1-proka	unhealthy	ASV_1062	2.68786	0.0117913	Proteobacteria	Gammaproteobacteria	Pseudomonadales	Pseudomonadaceae	Pseudomonas
TS1-proka	unhealthy	ASV_1802	2.67491	0.0214374	Proteobacteria	Alphaproteobacteria	Rickettsiales	SM2D12	NA
TS1-proka	unhealthy	ASV_43	2.6671	0.0214374	Proteobacteria	Gammaproteobacteria	Burkholderiales	Burkholderiaceae	Polynucleobacter
TS1-proka	unhealthy	ASV_725	2.62372	0.0008503	Proteobacteria	Gammaproteobacteria	Gammaproteobacteria Incertae Sedis	Unknown Family	Acidibacter
TS1-proka	unhealthy	ASV_234	2.61178	0.00361537	Proteobacteria	Gammaproteobacteria	Enterobacterales	Alteromonadaceae	Rheinheimera
TS1-proka	unhealthy	ASV_1809	2.58422	0.0382857	Bacteroidota	Bacteroidia	Chitinophagales	NA	NA
TS1-proka	unhealthy	ASV_141	2.57835	0.00170912	Proteobacteria	Alphaproteobacteria	Rhodobacterales	Rhodobacteraceae	Rubribacterium
TS1-proka	unhealthy	ASV_456	2.5755	0.00278847	Proteobacteria	Alphaproteobacteria	Acetobacterales	Acetobacteraceae	Roseomonas
TS1-proka	unhealthy	ASV_1660	2.56208	0.043821	Proteobacteria	Alphaproteobacteria	Rickettsiales	Rickettsiaceae	NA
TS1-proka	unhealthy	ASV_2537	2.53281	0.00634951	Proteobacteria	Alphaproteobacteria	Rhodospirillales	NA	NA
TS1-proka	unhealthy	ASV_135	2.52937	0.00634951	Proteobacteria	Alphaproteobacteria	Rhodobacterales	Rhodobacteraceae	Tabrizicola
TS1-proka	unhealthy	ASV_232	2.49918	0.00170912	Bacteroidota	Bacteroidia	Chitinophagales	Saprospiraceae	NA
TS1-proka	unhealthy	ASV_644	2.49389	0.00634951	Proteobacteria	Alphaproteobacteria	Rhodobacterales	Rhodobacteraceae	NA
TS1-proka	unhealthy	ASV_239	2.47598	0.000191426	Bdellovibrionota	Oligoflexia	Oligoflexales	Oligoflexaceae	Oligoflexus
TS1-proka	unhealthy	ASV_374	2.47126	0.00170912	Proteobacteria	Gammaproteobacteria	Xanthomonadales	Rhodanobacteraceae	Ahniella
TS1-proka	unhealthy	ASV_2020	2.47037	0.0214374	Patescibacteria	Gracilibacteria	NA	NA	NA
TS1-proka	unhealthy	ASV_193	2.4686	0.0189729	Proteobacteria	Gammaproteobacteria	Pseudomonadales	Pseudomonadaceae	Pseudomonas
TS1-proka	unhealthy	ASV_1486	2.46615	0.0382857	Proteobacteria	Alphaproteobacteria	Rhizobiales	Hyphomicrobiaceae	Pedomicrobium
TS1-proka	unhealthy	ASV_635	2.43576	0.0214374	Bacteroidota	Bacteroidia	Cytophagales	Cyclobacteriaceae	Algoriphagus
TS1-proka	unhealthy	ASV_436	2.42962	0.00422717	Chloroflexi	Chloroflexia	Chloroflexales	Roseiflexaceae	NA
TS1-proka	unhealthy	ASV_501	2.42354	0.00333811	Proteobacteria	Alphaproteobacteria	Rhizobiales	Devosiaceae	Devosia
TS1-proka	unhealthy	ASV_630	2.42343	0.0214374	Proteobacteria	Gammaproteobacteria	Burkholderiales	Comamonadaceae	Ramlibacter
TS1-proka	unhealthy	ASV_113	2.40875	0.000410161	Proteobacteria	Alphaproteobacteria	Rhodobacterales	Rhodobacteraceae	Rubribacterium
TS1-proka	unhealthy	ASV_658	2.3979	0.00170912	Proteobacteria	Alphaproteobacteria	Tistrellales	Geminicoccaceae	Candidatus Alysiosphaera
TS1-proka	unhealthy	ASV_38	2.39573	8.6259e-05	Actinobacteriota	Actinobacteria	Micrococcales	Microbacteriaceae	Candidatus Aquiluna
TS1-proka	unhealthy	ASV_1015	2.3846	0.0214374	Proteobacteria	Gammaproteobacteria	Xanthomonadales	Xanthomonadaceae	Arenimonas
TS1-proka	unhealthy	ASV_1328	2.38225	0.000191426	Proteobacteria	Alphaproteobacteria	Rhodospirillales	Rhodospirillaceae	NA
TS1-proka	unhealthy	ASV_1262	2.38	0.0282219	Proteobacteria	Alphaproteobacteria	Caulobacterales	Hyphomonadaceae	SWB02
TS1-proka	unhealthy	ASV_150	2.37075	0.00106999	Proteobacteria	Gammaproteobacteria	Pseudomonadales	Pseudohongiellaceae	Pseudohongiella
TS1-proka	unhealthy	ASV_2562	2.35776	0.0117913	Bacteroidota	Bacteroidia	Sphingobacteriales	NS11-12 marine group	NA
TS1-proka	unhealthy	ASV_401	2.35404	0.00170912	Deinococcota	Deinococci	Deinococcales	Deinococcaceae	Deinococcus
TS1-proka	unhealthy	ASV_162	2.35166	0.0236107	Proteobacteria	Gammaproteobacteria	Burkholderiales	Comamonadaceae	NA
TS1-proka	unhealthy	ASV_791	2.3514	0.0214374	Proteobacteria	Gammaproteobacteria	Pseudomonadales	Cellvibrionaceae	Cellvibrio
TS1-proka	unhealthy	ASV_81	2.33427	0.0117913	Cyanobacteria	Vampirivibrionia	Vampirovibrionales	Vampirovibrionaceae	Vampirovibrio
TS1-proka	unhealthy	ASV_1592	2.33167	0.0257563	Myxococcota	Polyangia	Polyangiales	Polyangiaceae	Pajaroellobacter
TS1-proka	unhealthy	ASV_1862	2.24437	0.0382857	Proteobacteria	Gammaproteobacteria	Enterobacterales	Alteromonadaceae	Rheinheimera
TS1-proka	unhealthy	ASV_2479	2.23929	0.0117913	Sumerlaeota	Sumerlaeia	Sumerlaeales	Sumerlaeaceae	Sumerlaea
TS1-proka	unhealthy	ASV_2609	2.1876	0.0214374	Proteobacteria	Alphaproteobacteria	Rhodospirillales	NA	NA
TS2-proka	healthy	ASV_135	4.32603	0.0074	Proteobacteria	Alphaproteobacteria	Rhodobacterales	Rhodobacteraceae	Tabrizicola
TS2-proka	healthy	ASV_86	4.07721	0.0005	Proteobacteria	Alphaproteobacteria	Rhizobiales	Beijerinckiaceae	Bosea
TS2-proka	healthy	ASV_112	3.93818	0.0349	Proteobacteria	Alphaproteobacteria	Rhizobiales	Rhizobiales Incertae Sedis	NA
TS2-proka	healthy	ASV_413	3.81928	0.0033	Proteobacteria	Alphaproteobacteria	Rhizobiales	Beijerinckiaceae	Bosea
TS2-proka	healthy	ASV_1444	3.81563	0.0037	Proteobacteria	Alphaproteobacteria	Rhizobiales	Rhizobiales Incertae Sedis	NA
TS2-proka	healthy	ASV_389	3.70007	0.0001	Proteobacteria	Alphaproteobacteria	Rhodobacterales	Rhodobacteraceae	Flavimaricola
TS2-proka	healthy	ASV_566	3.61433	0.0202432	Proteobacteria	Alphaproteobacteria	Rhodobacterales	Rhodobacteraceae	Flavimaricola
TS2-proka	healthy	ASV_74	3.61355	0.0497	Proteobacteria	Alphaproteobacteria	Rhizobiales	Rhizobiales Incertae Sedis	Phreatobacter
TS2-proka	healthy	ASV_232	3.58669	0.0024	Bacteroidota	Bacteroidia	Chitinophagales	Saprospiraceae	NA
TS2-proka	healthy	ASV_331	3.58381	0.0409	Proteobacteria	Alphaproteobacteria	Rhizobiales	Beijerinckiaceae	alphaI cluster
TS2-proka	healthy	ASV_488	3.53281	0.0237983	Actinobacteriota	Actinobacteria	Frankiales	Sporichthyaceae	Longivirga
TS2-proka	healthy	ASV_1394	3.52681	0.0224	Proteobacteria	Alphaproteobacteria	Rhizobiales	Hyphomicrobiaceae	Hyphomicrobium
TS2-proka	healthy	ASV_2172	3.52213	0.0225653	Bacteroidota	Bacteroidia	Flavobacteriales	Flavobacteriaceae	Flavobacterium
TS2-proka	healthy	ASV_1368	3.51987	0.0193	Proteobacteria	Alphaproteobacteria	Rhizobiales	Devosiaceae	Devosia
TS2-proka	healthy	ASV_688	3.51838	0.0466937	Proteobacteria	Alphaproteobacteria	Sphingomonadales	Sphingomonadaceae	Porphyrobacter
TS2-proka	healthy	ASV_1309	3.47123	0.0043	Chloroflexi	Anaerolineae	RBG-13-54-9	NA	NA
TS2-proka	healthy	ASV_430	3.47	0.0053	Actinobacteriota	Thermoleophilia	Solirubrobacterales	67-14	NA
TS2-proka	healthy	ASV_2761	3.40108	0.0202432	Proteobacteria	Alphaproteobacteria	Rhizobiales	A0839	NA
TS2-proka	healthy	ASV_419	3.36233	0.0466937	Proteobacteria	Alphaproteobacteria	Rhizobiales	Beijerinckiaceae	alphaI cluster
TS2-proka	healthy	ASV_1255	3.29686	5.1762e-05	Proteobacteria	Alphaproteobacteria	Sphingomonadales	Sphingomonadaceae	Sandaracinobacter
TS2-proka	healthy	ASV_3769	3.29353	0.0032	Proteobacteria	Alphaproteobacteria	Sphingomonadales	Sphingomonadaceae	Blastomonas
TS2-proka	healthy	ASV_3140	3.26764	0.0213864	Proteobacteria	Alphaproteobacteria	Sphingomonadales	Sphingomonadaceae	Sandarakinorhabdus
TS2-proka	healthy	ASV_2356	3.25245	0.0365	Proteobacteria	Alphaproteobacteria	Rhodobacterales	Rhodobacteraceae	Flavimaricola
TS2-proka	healthy	ASV_3448	3.18985	0.0072	Proteobacteria	Alphaproteobacteria	Rhodobacterales	Rhodobacteraceae	NA
TS2-proka	healthy	ASV_2587	3.12354	0.035793	Proteobacteria	Alphaproteobacteria	Rhodobacterales	Rhodobacteraceae	Rhodobacter
TS2-proka	healthy	ASV_1557	3.11154	0.035793	Proteobacteria	Alphaproteobacteria	Rhizobiales	Rhizobiaceae	Nitratireductor
TS2-proka	healthy	ASV_1742	3.08542	0.0462	Actinobacteriota	Acidimicrobiia	Microtrichales	Ilumatobacteraceae	NA
TS2-proka	healthy	ASV_1711	3.0763	0.0072	Proteobacteria	Alphaproteobacteria	Sphingomonadales	Sphingomonadaceae	Polymorphobacter
TS2-proka	healthy	ASV_1929	3.0579	0.0496746	Bacteroidota	Bacteroidia	Cytophagales	Microscillaceae	OLB12
TS2-proka	healthy	ASV_5455	3.02874	0.035793	Proteobacteria	Alphaproteobacteria	Rhizobiales	Devosiaceae	Devosia
TS2-proka	healthy	ASV_1682	3.01838	0.0225653	Cyanobacteria	Cyanobacteriia	Cyanobacteriales	Cyanobacteriaceae	Geminocystis PCC-6308
TS2-proka	healthy	ASV_4642	3.01023	0.035793	Proteobacteria	Alphaproteobacteria	Rhizobiales	Devosiaceae	Devosia
TS2-proka	healthy	ASV_876	2.99642	0.0011	Bacteroidota	Bacteroidia	Chitinophagales	Chitinophagaceae	Ferruginibacter
TS2-proka	healthy	ASV_272	2.98497	0.0230815	Chloroflexi	Anaerolineae	Caldilineales	Caldilineaceae	NA
TS2-proka	healthy	ASV_2675	2.98457	0.0466937	Proteobacteria	Alphaproteobacteria	Rhizobiales	Rhizobiaceae	Mesorhizobium
TS2-proka	healthy	ASV_146	2.96209	0.0397051	Proteobacteria	Alphaproteobacteria	Sphingomonadales	Sphingomonadaceae	Sandaracinobacter
TS2-proka	healthy	ASV_3305	2.9589	0.0213864	Proteobacteria	Alphaproteobacteria	Rhizobiales	Devosiaceae	Devosia
TS2-proka	healthy	ASV_676	2.95441	0.0025	Verrucomicrobiota	Kiritimatiellae	WCHB1-41	NA	NA
TS2-proka	healthy	ASV_5091	2.93686	0.0072	Proteobacteria	Alphaproteobacteria	Rhizobiales	Hyphomicrobiaceae	Hyphomicrobium
TS2-proka	healthy	ASV_1775	2.92876	0.0285511	Proteobacteria	Alphaproteobacteria	Rhizobiales	Hyphomicrobiaceae	Hyphomicrobium
TS2-proka	healthy	ASV_761	2.908	0.0202432	Proteobacteria	Gammaproteobacteria	Xanthomonadales	Xanthomonadaceae	Arenimonas
TS2-proka	healthy	ASV_1143	2.89519	0.0079	Actinobacteriota	Actinobacteria	Frankiales	Sporichthyaceae	Sporichthya
TS2-proka	healthy	ASV_4585	2.87431	0.035793	Proteobacteria	Alphaproteobacteria	Rhizobiales	Rhizobiaceae	NA
TS2-proka	healthy	ASV_1934	2.83852	0.0463	Proteobacteria	Alphaproteobacteria	Caulobacterales	Caulobacteraceae	Phenylobacterium
TS2-proka	healthy	ASV_4231	2.77026	0.0213864	Actinobacteriota	Acidimicrobiia	Microtrichales	Microtrichaceae	NA
TS2-proka	healthy	ASV_384	2.75989	0.0071	Proteobacteria	Alphaproteobacteria	Acetobacterales	Acetobacteraceae	Roseomonas
TS2-proka	healthy	ASV_2201	2.71081	0.0213864	Proteobacteria	Gammaproteobacteria	Burkholderiales	Burkholderiaceae	Lautropia
TS2-proka	healthy	ASV_848	2.67446	0.0303261	Bacteroidota	Bacteroidia	Cytophagales	Spirosomaceae	Persicitalea
TS2-proka	healthy	ASV_1849	2.66148	0.0251155	Proteobacteria	Alphaproteobacteria	Rhizobiales	Beijerinckiaceae	Psychroglaciecola
TS2-proka	healthy	ASV_431	2.65574	0.0449	Proteobacteria	Gammaproteobacteria	Burkholderiales	Rhodocyclaceae	Methyloversatilis
TS2-proka	healthy	ASV_771	2.62157	0.0365	Actinobacteriota	Acidimicrobiia	Microtrichales	Iamiaceae	Iamia
TS2-proka	healthy	ASV_4265	2.61927	0.0365	Proteobacteria	Gammaproteobacteria	Burkholderiales	Burkholderiaceae	Lautropia
TS2-proka	healthy	ASV_6968	2.60402	0.0213864	Proteobacteria	Alphaproteobacteria	Rhizobiales	Beijerinckiaceae	FukuN57
TS2-proka	healthy	ASV_465	2.55289	0.035793	Proteobacteria	Alphaproteobacteria	Rhizobiales	Rhizobiaceae	Aminobacter
TS2-proka	healthy	ASV_1876	2.54547	0.0213864	Hydrogenedentes	Hydrogenedentia	Hydrogenedentiales	Hydrogenedensaceae	NA
TS2-proka	healthy	ASV_823	2.53153	0.0007	Actinobacteriota	Acidimicrobiia	Microtrichales	Ilumatobacteraceae	Ilumatobacter
TS2-proka	healthy	ASV_5484	2.50611	0.0012	Proteobacteria	Alphaproteobacteria	Rhizobiales	A0839	NA
TS2-proka	healthy	ASV_1911	2.5	0.0213864	Proteobacteria	Alphaproteobacteria	Rhizobiales	Pleomorphomonadaceae	Chthonobacter
TS2-proka	healthy	ASV_1045	2.39714	0.0213864	Bacteroidota	Bacteroidia	Cytophagales	Spirosomaceae	Taeseokella
TS2-proka	healthy	ASV_2493	2.3787	0.035793	Proteobacteria	Gammaproteobacteria	Legionellales	Legionellaceae	Legionella
TS2-proka	healthy	ASV_1218	2.32979	0.0213864	Actinobacteriota	Actinobacteria	Frankiales	Sporichthyaceae	Sporichthya
TS2-proka	unhealthy	ASV_119	4.24	0.0035	Proteobacteria	Gammaproteobacteria	Xanthomonadales	Rhodanobacteraceae	Ahniella
TS2-proka	unhealthy	ASV_95	3.9	0.0115	Myxococcota	Myxococcia	Myxococcales	Myxococcaceae	P3OB-42
TS2-proka	unhealthy	ASV_40	3.85	0.025	Actinobacteriota	Actinobacteria	Corynebacteriales	Mycobacteriaceae	Mycobacterium
TS2-proka	unhealthy	ASV_334	3.82	0.0058	Proteobacteria	Alphaproteobacteria	Sphingomonadales	Sphingomonadaceae	Sandaracinobacter
TS2-proka	unhealthy	ASV_230	3.61	0.0014	Gemmatimonadota	Gemmatimonadetes	Gemmatimonadales	Gemmatimonadaceae	Gemmatimonas
TS2-proka	unhealthy	ASV_113	3.55	0.0284	Proteobacteria	Alphaproteobacteria	Rhodobacterales	Rhodobacteraceae	Rubribacterium
TS2-proka	unhealthy	ASV_399	3.54	0.0052	Chloroflexi	Anaerolineae	RBG-13-54-9	NA	NA
TS2-proka	unhealthy	ASV_374	3.53	0.0001	Proteobacteria	Gammaproteobacteria	Xanthomonadales	Rhodanobacteraceae	Ahniella
TS2-proka	unhealthy	ASV_902	3.53	0.0001	Proteobacteria	Alphaproteobacteria	Rhizobiales	NA	NA
TS2-proka	unhealthy	ASV_502	3.52	0.0001	Proteobacteria	Alphaproteobacteria	Acetobacterales	Acetobacteraceae	Rubritepida
TS2-proka	unhealthy	ASV_58	3.32	0.0406	Proteobacteria	Alphaproteobacteria	NA	NA	NA
TS2-proka	unhealthy	ASV_527	3.32	0.0007	Bacteroidota	Bacteroidia	Chitinophagales	Saprospiraceae	NA
TS2-proka	unhealthy	ASV_1019	3.32	0.0003	Proteobacteria	Gammaproteobacteria	Burkholderiales	B1-7BS	NA
TS2-proka	unhealthy	ASV_1855	3.31	0.0001	Cyanobacteria	Cyanobacteriia	Leptolyngbyales	Leptolyngbyaceae	Alkalinema CENA528
TS2-proka	unhealthy	ASV_106	3.3	0.0091	Bacteroidota	Bacteroidia	Flavobacteriales	Flavobacteriaceae	Flavobacterium
TS2-proka	unhealthy	ASV_623	3.3	0.0404	Bacteroidota	Bacteroidia	Flavobacteriales	NS9 marine group	NA
TS2-proka	unhealthy	ASV_1203	3.29	0.0148	Proteobacteria	Alphaproteobacteria	Rhizobiales	Hyphomicrobiaceae	Pedomicrobium
TS2-proka	unhealthy	ASV_421	3.25	0.0047	Proteobacteria	Alphaproteobacteria	Sphingomonadales	Sphingomonadaceae	Porphyrobacter
TS2-proka	unhealthy	ASV_730	3.24	0.0286	Actinobacteriota	Acidimicrobiia	Microtrichales	Iamiaceae	Iamia
TS2-proka	unhealthy	ASV_256	3.24	0.0059	Bacteroidota	Bacteroidia	Chitinophagales	NA	NA
TS2-proka	unhealthy	ASV_347	3.2	0.0022	Chloroflexi	Anaerolineae	SBR1031	A4b	OLB15
TS2-proka	unhealthy	ASV_37	3.18	0.0009	Proteobacteria	Gammaproteobacteria	Burkholderiales	Neisseriaceae	NA
TS2-proka	unhealthy	ASV_1601	3.16	0.0008	Planctomycetota	Phycisphaerae	Phycisphaerales	Phycisphaeraceae	SM1A02
TS2-proka	unhealthy	ASV_239	3.16	0.0001	Bdellovibrionota	Oligoflexia	Oligoflexales	Oligoflexaceae	Oligoflexus
TS2-proka	unhealthy	ASV_1814	3.11	0.0043	Bacteroidota	Bacteroidia	Chitinophagales	Saprospiraceae	Phaeodactylibacter
TS2-proka	unhealthy	ASV_54	3.09	0	Proteobacteria	Gammaproteobacteria	Burkholderiales	Comamonadaceae	Ideonella
TS2-proka	unhealthy	ASV_1184	3.07	0.003	Bdellovibrionota	Oligoflexia	Oligoflexales	Oligoflexaceae	Oligoflexus
TS2-proka	unhealthy	ASV_441	3.04	0.0001	Patescibacteria	Saccharimonadia	Saccharimonadales	NA	NA
TS2-proka	unhealthy	ASV_1940	3.03	0.0028	Cyanobacteria	Cyanobacteriia	Synechococcales	Cyanobiaceae	Cyanobium PCC-6307
TS2-proka	unhealthy	ASV_303	3.02	0.0028	Proteobacteria	Gammaproteobacteria	Gammaproteobacteria Incertae Sedis	Unknown Family	Acidibacter
TS2-proka	unhealthy	ASV_1113	3.02	0.0156	Actinobacteriota	Acidimicrobiia	Microtrichales	Microtrichaceae	IMCC26207
TS2-proka	unhealthy	ASV_569	3.02	0.0018	Bacteroidota	Bacteroidia	Chitinophagales	Saprospiraceae	NA
TS2-proka	unhealthy	ASV_863	3	0	Planctomycetota	Phycisphaerae	Phycisphaerales	Phycisphaeraceae	SM1A02
TS2-proka	unhealthy	ASV_644	2.99	0.0003	Proteobacteria	Alphaproteobacteria	Rhodobacterales	Rhodobacteraceae	NA
TS2-proka	unhealthy	ASV_581	2.98	0.0003	Planctomycetota	vadinHA49	NA	NA	NA
TS2-proka	unhealthy	ASV_2206	2.98	0.0255	Proteobacteria	Alphaproteobacteria	Rhodobacterales	Rhodobacteraceae	NA
TS2-proka	unhealthy	ASV_2571	2.96	0	Myxococcota	Polyangia	Nannocystales	Nannocystaceae	Nannocystis
TS2-proka	unhealthy	ASV_338	2.96	0.0255	Proteobacteria	Alphaproteobacteria	Rickettsiales	Fokiniaceae	NA
TS2-proka	unhealthy	ASV_401	2.95	0.0213	Deinococcota	Deinococci	Deinococcales	Deinococcaceae	Deinococcus
TS2-proka	unhealthy	ASV_2259	2.92	0.0005	Proteobacteria	Alphaproteobacteria	Rhodobacterales	Rhodobacteraceae	NA
TS2-proka	unhealthy	ASV_1347	2.91	0.0022	Proteobacteria	Alphaproteobacteria	Acetobacterales	Acetobacteraceae	Roseomonas
TS2-proka	unhealthy	ASV_1466	2.9	0	Proteobacteria	Alphaproteobacteria	Acetobacterales	Acetobacteraceae	NA
TS2-proka	unhealthy	ASV_24	2.9	0.0003	Cyanobacteria	Cyanobacteriia	Synechococcales	Cyanobiaceae	Cyanobium PCC-6307
TS2-proka	unhealthy	ASV_337	2.89	0.0001	Proteobacteria	Alphaproteobacteria	Defluviicoccales	NA	NA
TS2-proka	unhealthy	ASV_1342	2.89	0.0236	Actinobacteriota	Acidimicrobiia	Microtrichales	NA	NA
TS2-proka	unhealthy	ASV_1456	2.89	0.001	Proteobacteria	Alphaproteobacteria	Rhodobacterales	Rhodobacteraceae	Rubribacterium
TS2-proka	unhealthy	ASV_1188	2.86	0.0176	Deinococcota	Deinococci	Deinococcales	Deinococcaceae	Deinococcus
TS2-proka	unhealthy	ASV_1001	2.85	0.0005	Proteobacteria	Alphaproteobacteria	Acetobacterales	Acetobacteraceae	Roseococcus
TS2-proka	unhealthy	ASV_726	2.85	0.0416	Bacteroidota	Bacteroidia	Chitinophagales	Saprospiraceae	Haliscomenobacter
TS2-proka	unhealthy	ASV_812	2.84	0	Verrucomicrobiota	Verrucomicrobiae	Pedosphaerales	Pedosphaeraceae	NA
TS2-proka	unhealthy	ASV_297	2.84	0.001	Bacteroidota	Bacteroidia	Chitinophagales	Saprospiraceae	Lewinella
TS2-proka	unhealthy	ASV_696	2.83	0.0013	Gemmatimonadota	Gemmatimonadetes	Gemmatimonadales	Gemmatimonadaceae	Gemmatimonas
TS2-proka	unhealthy	ASV_966	2.8	0.0071	Bacteroidota	Bacteroidia	NA	NA	NA
TS2-proka	unhealthy	ASV_2901	2.79	0.0063	SAR324 clade(Marine group B)	NA	NA	NA	NA
TS2-proka	unhealthy	ASV_1546	2.79	0.003	Bacteroidota	Bacteroidia	Chitinophagales	Saprospiraceae	NA
TS2-proka	unhealthy	ASV_658	2.78	0.0003	Proteobacteria	Alphaproteobacteria	Tistrellales	Geminicoccaceae	Candidatus Alysiosphaera
TS2-proka	unhealthy	ASV_486	2.76	0.0025	Verrucomicrobiota	Verrucomicrobiae	Opitutales	Opitutaceae	Lacunisphaera
TS2-proka	unhealthy	ASV_725	2.75	0.0005	Proteobacteria	Gammaproteobacteria	Gammaproteobacteria Incertae Sedis	Unknown Family	Acidibacter
TS2-proka	unhealthy	ASV_143	2.75	0.0018	Bacteroidota	Kapabacteria	Kapabacteriales	NA	NA
TS2-proka	unhealthy	ASV_2104	2.73	0.0003	Cyanobacteria	Cyanobacteriia	Cyanobacteriales	Microcystaceae	Synechocystis PCC-6803
TS2-proka	unhealthy	ASV_1939	2.72	0.0003	Bacteroidota	Bacteroidia	Chitinophagales	Saprospiraceae	NA
TS2-proka	unhealthy	ASV_1261	2.69	0.0001	Myxococcota	Polyangia	Polyangiales	Phaselicystidaceae	Phaselicystis
TS2-proka	unhealthy	ASV_708	2.68	0.0003	Bacteroidota	Bacteroidia	Cytophagales	Spirosomaceae	Fluviimonas
TS2-proka	unhealthy	ASV_1270	2.67	0.0001	Myxococcota	Polyangia	Polyangiales	Phaselicystidaceae	Phaselicystis
TS2-proka	unhealthy	ASV_732	2.67	0.0176	Actinobacteriota	Acidimicrobiia	Microtrichales	Ilumatobacteraceae	Ilumatobacter
TS2-proka	unhealthy	ASV_943	2.66	0.0127	Proteobacteria	Alphaproteobacteria	Rhizobiales	Rhizobiales Incertae Sedis	Bauldia
TS2-proka	unhealthy	ASV_96	2.66	0.0255	Dependentiae	Babeliae	Babeliales	NA	NA
TS2-proka	unhealthy	ASV_3292	2.62	0.003	Proteobacteria	Alphaproteobacteria	Acetobacterales	Acetobacteraceae	Roseomonas
TS2-proka	unhealthy	ASV_2088	2.6	0.0234	Proteobacteria	Alphaproteobacteria	Acetobacterales	Elioraeaceae	Elioraea
TS2-proka	unhealthy	ASV_177	2.6	0	Bacteroidota	Kapabacteria	Kapabacteriales	NA	NA
TS2-proka	unhealthy	ASV_1152	2.59	0.0003	Proteobacteria	Gammaproteobacteria	Xanthomonadales	Rhodanobacteraceae	NA
TS2-proka	unhealthy	ASV_980	2.59	0.0005	Proteobacteria	Alphaproteobacteria	Acetobacterales	Acetobacteraceae	Rhodovarius
TS2-proka	unhealthy	ASV_2896	2.58	0.0003	Proteobacteria	Alphaproteobacteria	Caulobacterales	Hyphomonadaceae	Hirschia
TS2-proka	unhealthy	ASV_1572	2.58	0.0066	Proteobacteria	Alphaproteobacteria	Acetobacterales	Acetobacteraceae	Craurococcus-Caldovatus
TS2-proka	unhealthy	ASV_1540	2.58	0.0129	Hydrogenedentes	Hydrogenedentia	Hydrogenedentiales	Hydrogenedensaceae	NA
TS2-proka	unhealthy	ASV_1022	2.57	0.0003	Bdellovibrionota	Oligoflexia	Silvanigrellales	Silvanigrellaceae	NA
TS2-proka	unhealthy	ASV_2939	2.57	0.0085	Proteobacteria	Alphaproteobacteria	Acetobacterales	Acetobacteraceae	Roseomonas
TS2-proka	unhealthy	ASV_1008	2.57	0.0003	Acidobacteriota	Acidobacteriae	Elev-16S-1166	NA	NA
TS2-proka	unhealthy	ASV_1637	2.56	0.0048	Proteobacteria	Gammaproteobacteria	Burkholderiales	Comamonadaceae	Ideonella
TS2-proka	unhealthy	ASV_3966	2.56	0.0003	Deinococcota	Deinococci	Thermales	Thermaceae	Meiothermus
TS2-proka	unhealthy	ASV_1100	2.56	0.0089	Planctomycetota	vadinHA49	NA	NA	NA
TS2-proka	unhealthy	ASV_1562	2.55	0.0089	Cyanobacteria	Vampirivibrionia	Caenarcaniphilales	NA	NA
TS2-proka	unhealthy	ASV_576	2.54	0.0014	Bacteroidota	Bacteroidia	Flavobacteriales	NS9 marine group	NA
TS2-proka	unhealthy	ASV_977	2.53	0.003	Proteobacteria	Gammaproteobacteria	Xanthomonadales	Rhodanobacteraceae	NA
TS2-proka	unhealthy	ASV_1696	2.53	0.0116	Proteobacteria	Gammaproteobacteria	Xanthomonadales	Rhodanobacteraceae	Aquimonas
TS2-proka	unhealthy	ASV_2511	2.48	0.0037	Proteobacteria	Alphaproteobacteria	Caulobacterales	Hyphomonadaceae	SWB02
TS2-proka	unhealthy	ASV_1050	2.48	0.001	Proteobacteria	Gammaproteobacteria	Xanthomonadales	Xanthomonadaceae	Luteimonas
TS2-proka	unhealthy	ASV_588	2.46	0.0003	Patescibacteria	Saccharimonadia	Saccharimonadales	NA	NA
TS2-proka	unhealthy	ASV_3000	2.44	0.0003	Proteobacteria	Alphaproteobacteria	Rhodobacterales	Rhodobacteraceae	Tabrizicola
TS2-proka	unhealthy	ASV_1211	2.44	0.0049	Dependentiae	Babeliae	Babeliales	Babeliaceae	NA
TS2-proka	unhealthy	ASV_869	2.43	0.0255	Proteobacteria	Gammaproteobacteria	Xanthomonadales	Rhodanobacteraceae	Ahniella
TS2-proka	unhealthy	ASV_3421	2.43	0.0403	Bdellovibrionota	Bdellovibrionia	Bdellovibrionales	Bdellovibrionaceae	Bdellovibrio
TS2-proka	unhealthy	ASV_1712	2.42	0.0003	Proteobacteria	Gammaproteobacteria	Xanthomonadales	Rhodanobacteraceae	NA
TS2-proka	unhealthy	ASV_3440	2.41	0.0255	Bacteroidota	Bacteroidia	Chitinophagales	Saprospiraceae	NA
TS2-proka	unhealthy	ASV_1010	2.4	0.0003	Proteobacteria	Alphaproteobacteria	NA	NA	NA
TS2-proka	unhealthy	ASV_766	2.37	0.0255	Proteobacteria	Alphaproteobacteria	Micavibrionales	NA	NA
TS2-proka	unhealthy	ASV_4654	2.35	0.0003	Actinobacteriota	Acidimicrobiia	Microtrichales	Microtrichaceae	Sva0996 marine group
TS2-proka	unhealthy	ASV_867	2.35	0.001	Bacteroidota	Bacteroidia	Chitinophagales	NA	NA
TS2-proka	unhealthy	ASV_2006	2.35	0.0089	Proteobacteria	Alphaproteobacteria	Rhizobiales	Beijerinckiaceae	alphaI cluster
TS2-proka	unhealthy	ASV_3138	2.32	0.0089	Bdellovibrionota	Bdellovibrionia	Bdellovibrionales	Bdellovibrionaceae	Bdellovibrio
TS2-proka	unhealthy	ASV_1028	2.31	0.0089	Bacteroidota	Bacteroidia	Sphingobacteriales	LiUU-11-161	NA
TS2-proka	unhealthy	ASV_6364	2.31	0.001	Proteobacteria	Alphaproteobacteria	Acetobacterales	Acetobacteraceae	Roseomonas
TS2-proka	unhealthy	ASV_5253	2.3	0.0036	Myxococcota	Polyangia	Nannocystales	Nannocystaceae	Nannocystis
TS2-proka	unhealthy	ASV_1148	2.28	0.0012	Acidobacteriota	Acidobacteriae	Paludibaculum	NA	NA
