## Supplementary material for "The complex interplay between microalgae and the microbiome in production raceways": Table S5.xlsx

### Sheet: Sheet3
Time Series- euk	Type	query	log10_LDAscore	p.value_Krustal_Wallis	Kingdom	Supergroup	Phylum	Class	Genus	Species
TS1-euk	healthy	ASV_1	5.56	0	Eukaryota	Archaeplastida	Chlorophyta	Chlorophyceae	Desmodesmus	Desmodesmus_armatus
TS1-euk	healthy	ASV_104	3.41	0.0003	Eukaryota	Opisthokonta	Fungi	Aphelidiomycota	Aphelidium	Aphelidium_desmodesmi
TS1-euk	healthy	ASV_244	3.4	0.0006	Eukaryota	Archaeplastida	Chlorophyta	Chlorophyceae	Desmodesmus	Desmodesmus_sp
TS1-euk	healthy	ASV_264	2.45	0.0489	Eukaryota	Alveolata	Alveolata	Ciliophora	Didinium	Didinium_nasutum
TS1-euk	healthy	ASV_31	3.7	0.0012	Eukaryota	Archaeplastida	Chlorophyta	Trebouxiophyceae	Parachlorella	Parachlorella kessleri
TS1-euk	healthy	ASV_38	3.6	0.0009	Eukaryota	Archaeplastida	Chlorophyta	Chlorophyceae	Coelastrum	Coelastrum_sphaericum
TS1-euk	healthy	ASV_397	2.94	0.0113	Eukaryota	Amoebozoa	Tubulinea	Tubulinea	Phryganella	Phryganella_paradoxa
TS1-euk	healthy	ASV_46	3.35	0.0105	Eukaryota	Opisthokonta	Fungi	Rozellomycota	Rozellomycota	Rozellomycota_sp
TS1-euk	healthy	ASV_48	3.5	0.0047	Eukaryota	Archaeplastida	Chlorophyta	Chlorophyceae	Tetraedron	Tetraedron_pentaedricum
TS1-euk	healthy	ASV_56	3.39	0	Eukaryota	Archaeplastida	Chlorophyta	Chlorophyceae	Scenedesmus	Scenedesmus_sp
TS1-euk	healthy	ASV_59	3.05	0.011	Eukaryota	Alveolata	Alveolata	Ciliophora	Tokophrya	Tokophrya_sp
TS1-euk	healthy	ASV_595	2.92	0.0009	Eukaryota	Archaeplastida	Chlorophyta	Chlorophyceae	Desmodesmus	Desmodesmus_sp
TS1-euk	healthy	ASV_90	3.76	0.0001	Eukaryota	Stramenopiles	Stramenopiles	Diatomea	Nitzschia	Nitzschia_inconspicua
TS1-euk	unhealthy	ASV_29	4.4	0.0327	Eukaryota	Opisthokonta	Fungi	Aphelidiomycota	Aphelidiomycota	Aphelidiomycota_sp
TS1-euk	unhealthy	ASV_54	4.28	0.0018	Eukaryota	Stramenopiles	Stramenopiles	Chrysophyceae	Poteriospumella	Poteriospumella_sp
TS1-euk	unhealthy	ASV_73	4.22	0.0018	Eukaryota	Opisthokonta	Fungi	Rozellomycota	Rozellomycota	Rozellomycota_sp
TS1-euk	unhealthy	ASV_37	4.15	0.0007	Eukaryota	Opisthokonta	Fungi	Chytridiomycota	Rhizophydium	Rhizophydium_sp
TS1-euk	unhealthy	ASV_39	4.09	0.0139	Eukaryota	Opisthokonta	Fungi	Aphelidiomycota	Aphelidium	Aphelidium_parallelum
TS1-euk	unhealthy	ASV_68	3.84	0.0003	Eukaryota	Stramenopiles	Stramenopiles	Chrysophyceae	Poteriospumella	Poteriospumella_lacustris
TS1-euk	unhealthy	ASV_94	3.83	0.0002	Eukaryota	Stramenopiles	Stramenopiles	Peronosporomycetes	Peronosporales	Peronosporales_sp
TS1-euk	unhealthy	ASV_85	3.77	0.0043	Eukaryota	Opisthokonta	Fungi	Aphelidiomycota	Aphelidiomycota	Aphelidiomycota_sp
TS1-euk	unhealthy	ASV_300	3.59	0.012	Eukaryota	Stramenopiles	Stramenopiles	Chrysophyceae	Poteriospumella	Poteriospumella_sp
TS1-euk	unhealthy	ASV_246	3.37	0.0051	Eukaryota	Stramenopiles	Stramenopiles	Bicosoecida	Siluania	Siluania_monomastiga
TS1-euk	unhealthy	ASV_93	3.35	0.0276	Eukaryota	Archaeplastida	Chlorophyta	Trebouxiophyceae	Tetrastrum	Tetrastrum_staurogeniiforme
TS1-euk	unhealthy	ASV_445	3.33	0.0043	Eukaryota	OtherEukaryota	InSedEukaryota	InSedEukaryota	InSedEukaryota	InSedEukaryota
TS1-euk	unhealthy	ASV_209	3.31	0.0002	Eukaryota	Stramenopiles	Stramenopiles	Labyrinthulomycetes	Amphifilaceae	Amphifilaceae_sp
TS1-euk	unhealthy	ASV_365	3.31	0.0007	Eukaryota	Stramenopiles	Stramenopiles	Labyrinthulomycetes	Amphifilaceae	Amphifilaceae_sp
TS1-euk	unhealthy	ASV_413	3.3	0.0104	Eukaryota	Alveolata	Alveolata	Ciliophora	Cyclidium_3	Cyclidium_glaucoma
TS1-euk	unhealthy	ASV_25	3.29	0.0002	Eukaryota	Archaeplastida	Chlorophyta	Chlorophyceae	Monoraphidium	Monoraphidium_contortum
TS1-euk	unhealthy	ASV_97	3.26	0.0022	Eukaryota	Opisthokonta	Fungi	Basidiomycota	Harpochytrium	Harpochytrium_sp
TS1-euk	unhealthy	ASV_217	3.18	0.0104	Eukaryota	Opisthokonta	Fungi	Rozellomycota	Rozellomycota	Rozellomycota_sp
TS1-euk	unhealthy	ASV_262	3.13	0.0043	Eukaryota	Opisthokonta	Fungi	Aphelidiomycota	Aphelidiomycota	Aphelidiomycota_sp
TS1-euk	unhealthy	ASV_476	3.13	0	Eukaryota	Stramenopiles	Stramenopiles	Labyrinthulomycetes	Amphifilaceae	Amphifilaceae_sp
TS1-euk	unhealthy	ASV_472	3.12	0.0327	Eukaryota	Amoebozoa	Tubulinea	Tubulinea	Nolandellidae	Nolandellidae_sp
TS1-euk	unhealthy	ASV_624	3.12	0.0006	Eukaryota	Stramenopiles	Stramenopiles	Chrysophyceae	Ochromonadales	Ochromonadales_sp
TS1-euk	unhealthy	ASV_479	3.11	0.0002	Eukaryota	Stramenopiles	Stramenopiles	Labyrinthulomycetes	Amphifilaceae	Amphifilaceae_sp
TS1-euk	unhealthy	ASV_272	3.1	0.0104	Eukaryota	Opisthokonta	Fungi	Aphelidiomycota	Aphelidium	Aphelidium_parallelum
TS1-euk	unhealthy	ASV_545	3.07	0	Eukaryota	Stramenopiles	Stramenopiles	Labyrinthulomycetes	Amphifilaceae	Amphifilaceae_sp
TS1-euk	unhealthy	ASV_61	3.05	0.0001	Eukaryota	Archaeplastida	Chlorophyta	Chlorophyceae	Chlamydomonadales	Chlamydomonadales_sp
TS1-euk	unhealthy	ASV_86	3.03	0.0051	Eukaryota	Opisthokonta	Fungi	Chytridiomycota	Spizellomycetales	Spizellomycetales_sp
TS1-euk	unhealthy	ASV_872	3.02	0.0347	Eukaryota	Rhizaria	Rhizaria	Cercozoa	Neocercomonas	Neocercomonas_sp
TS1-euk	unhealthy	ASV_605	3.01	0.0017	Eukaryota	Alveolata	Alveolata	Ciliophora	Tetrahymena	Tetrahymena_hyperangularis
TS1-euk	unhealthy	ASV_256	2.98	0.0044	Eukaryota	Archaeplastida	Chlorophyta	Trebouxiophyceae	Oocystidium	Oocystidium_polymammilatum
TS1-euk	unhealthy	ASV_370	2.94	0.0244	Eukaryota	Opisthokonta	Fungi	Rozellomycota	Rozellomycota	Rozellomycota_sp
TS1-euk	unhealthy	ASV_251	2.93	0.0017	Eukaryota	Opisthokonta	Fungi	Rozellomycota	Rozellomycota	Rozellomycota_sp
TS1-euk	unhealthy	ASV_443	2.93	0.0104	Eukaryota	OtherEukaryota	InSedEukaryota	InSedEukaryota	InSedEukaryota	InSedEukaryota
TS1-euk	unhealthy	ASV_329	2.92	0.0244	Eukaryota	Opisthokonta	Fungi	Rozellomycota	Rozellomycota	Rozellomycota_sp
TS1-euk	unhealthy	ASV_204	2.87	0.0039	Eukaryota	DeepBranching	Rigifilida	Rigifilida	Micronuclearia	Micronuclearia_podoventralis
TS1-euk	unhealthy	ASV_340	2.87	0.0244	Eukaryota	Opisthokonta	Fungi	Rozellomycota	Rozellomycota	Rozellomycota_sp
TS1-euk	unhealthy	ASV_202	2.86	0.0136	Eukaryota	Alveolata	Alveolata	Ciliophora	Bakuella	Bakuella_sp
TS1-euk	unhealthy	ASV_456	2.85	0.0032	Eukaryota	Stramenopiles	Stramenopiles	Labyrinthulomycetes	Archerella	Archerella_flavum
TS1-euk	unhealthy	ASV_375	2.83	0	Eukaryota	Archaeplastida	Chlorophyta	Chlorophyceae	Mychonastes	Mychonastes_homosphaera
TS1-euk	unhealthy	ASV_381	2.82	0.0244	Eukaryota	Opisthokonta	Fungi	Rozellomycota	Rozellomycota	Rozellomycota_sp
TS1-euk	unhealthy	ASV_389	2.81	0.0244	Eukaryota	Opisthokonta	Fungi	Rozellomycota	Rozellomycota	Rozellomycota_sp
TS1-euk	unhealthy	ASV_34	2.74	0.0104	Eukaryota	Excavata	Metamonada	Preaxostyla	Paratrimastix	Paratrimastix_pyriformis
TS1-euk	unhealthy	ASV_458	2.73	0.0373	Eukaryota	Excavata	Discoba	Heterolobosea	Heterolobosea	Heterolobosea sp.
TS1-euk	unhealthy	ASV_440	2.72	0.016	Eukaryota	Opisthokonta	Fungi	Aphelidiomycota	Aphelidiomycota	Aphelidiomycota_sp
TS1-euk	unhealthy	ASV_557	2.71	0.0244	Eukaryota	Opisthokonta	Fungi	Aphelidiomycota	Aphelidiomycota	Aphelidiomycota_sp
TS1-euk	unhealthy	ASV_991	2.68	0.0244	Eukaryota	Stramenopiles	Stramenopiles	Labyrinthulomycetes	Amphifilaceae	Amphifilaceae_sp
TS1-euk	unhealthy	ASV_526	2.66	0.0006	Eukaryota	Stramenopiles	Stramenopiles	Labyrinthulomycetes	Archerella	Archerella_flavum
TS1-euk	unhealthy	ASV_486	2.63	0.0104	Eukaryota	Opisthokonta	Fungi	Aphelidiomycota	Aphelidiomycota	Aphelidiomycota_sp
TS1-euk	unhealthy	ASV_635	2.6	0.0244	Eukaryota	Opisthokonta	Fungi	Rozellomycota	Rozellomycota	Rozellomycota_sp
TS1-euk	unhealthy	ASV_286	2.57	0.0035	Eukaryota	Stramenopiles	Stramenopiles	Chrysophyceae	Ochromonadales_clade-XI	Ochromonadales_clade-XI_sp
TS1-euk	unhealthy	ASV_626	2.55	0.0002	Eukaryota	Amoebozoa	Tubulinea	Tubulinea	Nolandellidae	Nolandellidae_sp
TS1-euk	unhealthy	ASV_291	2.54	0.0347	Eukaryota	Archaeplastida	Chlorophyta	Chlorophyceae	Radiococcus	Radiococcus_polycoccus
TS1-euk	unhealthy	ASV_320	2.51	0.0047	Eukaryota	DeepBranching	Rigifilida	Rigifilida	Micronuclearia	Micronuclearia_podoventralis
TS1-euk	unhealthy	ASV_817	2.44	0.0006	Eukaryota	Stramenopiles	Stramenopiles	Labyrinthulomycetes	Amphifilaceae	Amphifilaceae_sp
TS1-euk	unhealthy	ASV_662	2.4	0.0104	Eukaryota	DeepBranching	Ancyromonadida	Ancyromonadida	Nutomonas	Nutomonas_longa
TS1-euk	unhealthy	ASV_230	2.39	0.0006	Eukaryota	Haptista	Centroplasthelida	Centroplasthelida	Chlamydaster	Chlamydaster_sterni
TS1-euk	unhealthy	ASV_691	2.39	0.0104	Eukaryota	Amoebozoa	Tubulinea	Tubulinea	Nolandellidae	Nolandellidae_sp
TS1-euk	unhealthy	ASV_258	2.38	0.0345	Eukaryota	Alveolata	Alveolata	Ciliophora	Pleurostomatida	Pleurostomatida_sp
TS1-euk	unhealthy	ASV_814	2.38	0.0006	Eukaryota	Stramenopiles	Stramenopiles	Labyrinthulomycetes	Amphifilaceae	Amphifilaceae_sp
TS1-euk	unhealthy	ASV_62	2.28	0.0104	Eukaryota	Stramenopiles	Stramenopiles	Chrysophyceae	Ochromonadales_clade-XIII	Ochromonadales_clade-XIII_sp
TS2-euk	healthy	ASV_1	5.61	0	Eukaryota	Archaeplastida	Chlorophyta	Chlorophyceae	Desmodesmus	Desmodesmus_armatus
TS2-euk	healthy	ASV_12	4.4	0.0001	Eukaryota	Archaeplastida	Chlorophyta	Chlorophyceae	Desmodesmus	Desmodesmus_abundans
TS2-euk	healthy	ASV_3	4.29	0.0002	Eukaryota	Opisthokonta	Fungi	Rozellomycota	Rozellomycota	Rozellomycota_sp
TS2-euk	unhealthy	ASV_4	4.82	0.0161	Eukaryota	Archaeplastida	Chlorophyta	Chlorophyceae	Desmodesmus	Desmodesmus_communis
TS2-euk	unhealthy	ASV_8	4.36	0	Eukaryota	Opisthokonta	Fungi	Aphelidiomycota	Paraphelidium	Paraphelidium_tribonemae
TS2-euk	unhealthy	ASV_33	4.27	0.0004	Eukaryota	Archaeplastida	Chlorophyta	Trebouxiophyceae	Oocystaceae	Oocystaceae_sp
TS2-euk	unhealthy	ASV_29	4.19	0.0006	Eukaryota	Opisthokonta	Fungi	Aphelidiomycota	Aphelidiomycota	Aphelidiomycota_sp
TS2-euk	unhealthy	ASV_6	4.16	0	Eukaryota	Opisthokonta	Fungi	Aphelidiomycota	Aphelidium	Aphelidium_desmodesmi
TS2-euk	unhealthy	ASV_51	4.15	0.0136	Eukaryota	Alveolata	Alveolata	Ciliophora	Tokophrya	Tokophrya_infusionum
TS2-euk	unhealthy	ASV_59	3.93	0.0334	Eukaryota	Alveolata	Alveolata	Ciliophora	Tokophrya	Tokophrya_sp
TS2-euk	unhealthy	ASV_93	3.85	0.0001	Eukaryota	Archaeplastida	Chlorophyta	Trebouxiophyceae	Tetrastrum	Tetrastrum_staurogeniiforme
TS2-euk	unhealthy	ASV_126	3.81	0.0024	Eukaryota	Opisthokonta	Fungi	Monoblepharomycota	RhizophydialesX	Rhizophydiales_sp
TS2-euk	unhealthy	ASV_27	3.79	0.0002	Eukaryota	Archaeplastida	Chlorophyta	Trebouxiophyceae	Chlorella	Chlorella_sorokiniana
TS2-euk	unhealthy	ASV_31	3.77	0.0047	Eukaryota	Archaeplastida	Chlorophyta	Trebouxiophyceae	Parachlorella	Parachlorella kessleri
TS2-euk	unhealthy	ASV_66	3.75	0.0052	Eukaryota	Amoebozoa	Tubulinea	Tubulinea	Echinamoeba	Echinamoeba_sp
TS2-euk	unhealthy	ASV_39	3.72	0	Eukaryota	Opisthokonta	Fungi	Aphelidiomycota	Aphelidium	Aphelidium_parallelum
TS2-euk	unhealthy	ASV_216	3.67	0.0102	Eukaryota	Alveolata	Alveolata	Ciliophora	Aspidisca	Aspidisca_sp
TS2-euk	unhealthy	ASV_72	3.52	0.0002	Eukaryota	Opisthokonta	Fungi	Aphelidiomycota	Paraphelidium	Paraphelidium_tribonemae
TS2-euk	unhealthy	ASV_38	3.52	0.0001	Eukaryota	Archaeplastida	Chlorophyta	Chlorophyceae	Coelastrum	Coelastrum_sphaericum
TS2-euk	unhealthy	ASV_90	3.38	0.0023	Eukaryota	Stramenopiles	Stramenopiles	Diatomea	Nitzschia	Nitzschia_inconspicua
TS2-euk	unhealthy	ASV_213	3.36	0.0012	Eukaryota	Opisthokonta	Fungi	Chytridiomycota	Spizellomycetales	Spizellomycetales_sp
TS2-euk	unhealthy	ASV_127	3.31	0.0029	Eukaryota	Alveolata	Alveolata	Ciliophora	Pleurostomatida	Pleurostomatida_sp
TS2-euk	unhealthy	ASV_523	3.3	0.0025	Eukaryota	Opisthokonta	Fungi	Aphelidiomycota	Aphelidiomycota	Aphelidiomycota_sp
TS2-euk	unhealthy	ASV_9	3.18	0.0025	Eukaryota	Archaeplastida	Chlorophyta	Trebouxiophyceae	Dictyosphaerium	Dictyosphaerium_sp
TS2-euk	unhealthy	ASV_80	3.18	0.0102	Eukaryota	Opisthokonta	Fungi	Chytridiomycota	Chytridiomycota	Chytridiomycota_sp
TS2-euk	unhealthy	ASV_382	3.15	0.0019	Eukaryota	Alveolata	Alveolata	Ciliophora	Sessilida	Sessilida_sp
TS2-euk	unhealthy	ASV_47	3.13	0.0353	Eukaryota	Opisthokonta	Fungi	Blastocladiomycota	Catenaria	Catenaria_anguillulae
TS2-euk	unhealthy	ASV_193	3.12	0.0102	Eukaryota	CRuMs	Collodictyonidae	Collodictyonidae	Collodictyon	Collodictyon_triciliatum
TS2-euk	unhealthy	ASV_43	3.11	0.0012	Eukaryota	Archaeplastida	Chlorophyta	Chlorophyceae	Mychonastes	Mychonastes_afer
TS2-euk	unhealthy	ASV_25	3.08	0	Eukaryota	Archaeplastida	Chlorophyta	Chlorophyceae	Monoraphidium	Monoraphidium_contortum
TS2-euk	unhealthy	ASV_454	3.03	0.0275	Eukaryota	Opisthokonta	Opisthokonta	Choanoflagellata	Paramonosiga	Paramonosiga_coloniensis
TS2-euk	unhealthy	ASV_929	2.89	0.0052	Eukaryota	Opisthokonta	Fungi	Aphelidiomycota	Aphelidiomycota	Aphelidiomycota_sp
TS2-euk	unhealthy	ASV_609	2.86	0.0025	Eukaryota	Archaeplastida	Chlorophyta	Trebouxiophyceae	Tetrastrum	Tetrastrum_staurogeniiforme
TS2-euk	unhealthy	ASV_192	2.84	0.0362	Eukaryota	Opisthokonta	Fungi	Rozellomycota	Rozellomycota	Rozellomycota_sp
TS2-euk	unhealthy	ASV_264	2.84	0.0195	Eukaryota	Alveolata	Alveolata	Ciliophora	Didinium	Didinium_nasutum
TS2-euk	unhealthy	ASV_317	2.82	0.0012	Eukaryota	Archaeplastida	Chlorophyta	Chlorophyceae	Monoraphidium	Monoraphidium_convolutum
TS2-euk	unhealthy	ASV_75	2.79	0.0144	Eukaryota	Archaeplastida	Chlorophyta	Trebouxiophyceae	Oocystidium	Oocystidium_polymammilatum
TS2-euk	unhealthy	ASV_104	2.79	0.0102	Eukaryota	Opisthokonta	Fungi	Aphelidiomycota	Aphelidium	Aphelidium_desmodesmi
TS2-euk	unhealthy	ASV_254	2.73	0.0362	Eukaryota	Opisthokonta	Fungi	Rozellomycota	Rozellomycota	Rozellomycota_sp
TS2-euk	unhealthy	ASV_94	2.73	0.0374	Eukaryota	Stramenopiles	Stramenopiles	Peronosporomycetes	Peronosporales	Peronosporales_sp
TS2-euk	unhealthy	ASV_233	2.73	0.0362	Eukaryota	Opisthokonta	Fungi	Rozellomycota	Rozellomycota	Rozellomycota_sp
TS2-euk	unhealthy	ASV_296	2.73	0.0362	Eukaryota	Alveolata	Alveolata	Ciliophora	Paramecium	Paramecium_primaurelia
TS2-euk	unhealthy	ASV_73	2.72	0.0409	Eukaryota	Opisthokonta	Fungi	Rozellomycota	Rozellomycota	Rozellomycota_sp
TS2-euk	unhealthy	ASV_267	2.69	0.0362	Eukaryota	Opisthokonta	Fungi	Rozellomycota	Rozellomycota	Rozellomycota_sp
TS2-euk	unhealthy	ASV_581	2.66	0.0025	Eukaryota	Opisthokonta	Opisthokonta	Ichthyosporea	Anurofeca	Anurofeca_richardsi
TS2-euk	unhealthy	ASV_301	2.65	0.0362	Eukaryota	Opisthokonta	Fungi	Rozellomycota	Rozellomycota	Rozellomycota_sp
TS2-euk	unhealthy	ASV_2	2.65	0.0362	Eukaryota	Archaeplastida	Chlorophyta	Chlorophyceae	Sphaeropleales	Sphaeropleales_sp
TS2-euk	unhealthy	ASV_257	2.64	0.0219	Eukaryota	Archaeplastida	Chlorophyta	Trebouxiophyceae	Oocystaceae	Oocystaceae_sp
TS2-euk	unhealthy	ASV_118	2.63	0.0052	Eukaryota	Archaeplastida	Chlorophyta	Trebouxiophyceae	Chlorella	Chlorella_sp
TS2-euk	unhealthy	ASV_258	2.62	0.0076	Eukaryota	Alveolata	Alveolata	Ciliophora	Pleurostomatida	Pleurostomatida_sp
TS2-euk	unhealthy	ASV_936	2.61	0.0052	Eukaryota	Archaeplastida	Chlorophyta	Trebouxiophyceae	Tetrastrum	Tetrastrum_staurogeniiforme
TS2-euk	unhealthy	ASV_298	2.61	0.0362	Eukaryota	Opisthokonta	Fungi	Rozellomycota	Rozellomycota	Rozellomycota_sp
TS2-euk	unhealthy	ASV_288	2.58	0.0362	Eukaryota	Opisthokonta	Fungi	Rozellomycota	Rozellomycota	Rozellomycota_sp
TS2-euk	unhealthy	ASV_272	2.57	0.0195	Eukaryota	Opisthokonta	Fungi	Aphelidiomycota	Aphelidium	Aphelidium_parallelum
TS2-euk	unhealthy	ASV_432	2.57	0.0362	Eukaryota	Alveolata	Alveolata	Ciliophora	Paramecium	Paramecium_tredecaurelia
TS2-euk	unhealthy	ASV_282	2.56	0.0002	Eukaryota	Opisthokonta	Fungi	Aphelidiomycota	Aphelidium	Aphelidium_desmodesmi
TS2-euk	unhealthy	ASV_265	2.53	0.0052	Eukaryota	Rhizaria	Rhizaria	Cercozoa	Allapsidae	Allapsidae_sp
TS2-euk	unhealthy	ASV_928	2.49	0.0025	Eukaryota	Amoebozoa	Tubulinea	Tubulinea	Saccamoeba	Saccamoeba_sp
TS2-euk	unhealthy	ASV_78	2.48	0.002	Eukaryota	Archaeplastida	Chlorophyta	Chlorophyceae	Characium	Characium_sp
TS2-euk	unhealthy	ASV_256	2.48	0.0025	Eukaryota	Archaeplastida	Chlorophyta	Trebouxiophyceae	Oocystidium	Oocystidium_polymammilatum
TS2-euk	unhealthy	ASV_385	2.47	0.0362	Eukaryota	Opisthokonta	Fungi	Rozellomycota	Rozellomycota	Rozellomycota_sp
TS2-euk	unhealthy	ASV_269	2.45	0.0052	Eukaryota	Stramenopiles	Stramenopiles	Bicosoecida	Bicosoeca	Bicosoeca_sp
TS2-euk	unhealthy	ASV_434	2.43	0.0362	Eukaryota	Opisthokonta	Fungi	Rozellomycota	Rozellomycota	Rozellomycota_sp
TS2-euk	unhealthy	ASV_438	2.41	0.0362	Eukaryota	Opisthokonta	Fungi	Rozellomycota	Rozellomycota	Rozellomycota_sp
TS2-euk	unhealthy	ASV_235	2.4	0.0066	Eukaryota	Stramenopiles	Stramenopiles	Eustigmatales	Pseudocharaciopsis	Pseudocharaciopsis_ovalis
TS2-euk	unhealthy	ASV_81	2.4	0.0195	Eukaryota	Alveolata	Alveolata	Ciliophora	Oxytricha	Oxytricha_granulifera
TS2-euk	unhealthy	ASV_423	2.4	0.0362	Eukaryota	Opisthokonta	Fungi	Rozellomycota	Rozellomycota	Rozellomycota_sp
TS2-euk	unhealthy	ASV_421	2.4	0.0362	Eukaryota	Opisthokonta	Fungi	Rozellomycota	Rozellomycota	Rozellomycota_sp
TS2-euk	unhealthy	ASV_223	2.4	0.0025	Eukaryota	Amoebozoa	InSedAmoebozoa	InSedAmoebozoa	InSedAmoebozoa	InSedAmoebozoa
TS2-euk	unhealthy	ASV_386	2.39	0.0012	Eukaryota	Opisthokonta	Fungi	Rozellomycota	Rozellomycota	Rozellomycota_sp
TS2-euk	unhealthy	ASV_67	2.27	0.0012	Eukaryota	Opisthokonta	Fungi	Aphelidiomycota	Aphelidiomycota	Aphelidiomycota_sp
