## Supplementary material for "The complex interplay between microalgae and the microbiome in production raceways": Table S6.xlsx

### Sheet: Sheet3
Table S5.All eukaryotic ASVs related to healthy and unhealthy microbiomes from wastewater reactor during TS1 and TS2
Time Series- euk	Type	query	log10_LDAscore	p.value_Krustal_Wallis	Kingdom	Supergroup	Phylum	Class	Genus	Species
TS1-euk	healthy	ASV_1	5.60577	1.18221e-07	Eukaryota	Archaeplastida	Chlorophyta	Chlorophyceae	Desmodesmus	Desmodesmus_armatus
TS1-euk	healthy	ASV_38	4.60246	1.04406e-07	Eukaryota	Archaeplastida	Chlorophyta	Chlorophyceae	Coelastrum	Coelastrum_sphaericum
TS1-euk	healthy	ASV_257	3.60223	1.83292e-06	Eukaryota	Archaeplastida	Chlorophyta	Trebouxiophyceae	Oocystaceae	Oocystaceae_sp
TS1-euk	healthy	ASV_420	3.44852	9.18936e-06	Eukaryota	Archaeplastida	Chlorophyta	Chlorophyceae	Pseudomuriella	Pseudomuriella_sp
TS1-euk	healthy	ASV_433	3.4058	0.00385357	Eukaryota	Archaeplastida	Chlorophyta	Trebouxiophyceae	Oocystaceae	Oocystaceae_sp
TS1-euk	healthy	ASV_291	3.09061	8.23242e-05	Eukaryota	Archaeplastida	Chlorophyta	Chlorophyceae	Radiococcus	Radiococcus_polycoccus
TS1-euk	healthy	ASV_1219	2.65573	8.18988e-09	Eukaryota	Archaeplastida	Chlorophyta	Chlorophyceae	Golenkinia	Golenkinia_longispicula
TS1-euk	unhealthy	ASV_6	4.6849	6.26068e-06	Eukaryota	Opisthokonta	Fungi	Aphelidiomycota	Aphelidium	Aphelidium_desmodesmi
TS1-euk	unhealthy	ASV_11	4.28894	1.56327e-05	Eukaryota	Archaeplastida	Chlorophyta	Trebouxiophyceae	Chlorella	Chlorella_sp
TS1-euk	unhealthy	ASV_47	4.11965	0.00281954	Eukaryota	Opisthokonta	Fungi	Blastocladiomycota	Catenaria	Catenaria_anguillulae
TS1-euk	unhealthy	ASV_7	4.10286	0.00333811	Eukaryota	Archaeplastida	Chlorophyta	Chlorophyceae	Desmodesmus	Desmodesmus_abundans
TS1-euk	unhealthy	ASV_81	4.01062	8.68101e-05	Eukaryota	Alveolata	Alveolata	Ciliophora	Oxytricha	Oxytricha_granulifera
TS1-euk	unhealthy	ASV_42	3.9701	0.0011596	Eukaryota	Rhizaria	Rhizaria	Cercozoa	sm27-lineage	sm27-lineage_sp
TS1-euk	unhealthy	ASV_37	3.87682	0.0129426	Eukaryota	Opisthokonta	Fungi	Chytridiomycota	Rhizophydium	Rhizophydium_sp
TS1-euk	unhealthy	ASV_71	3.79427	0.0214374	Eukaryota	Opisthokonta	Fungi	Rozellomycota	Rozellomycota	Rozellomycota_sp
TS1-euk	unhealthy	ASV_185	3.61531	0.00170912	Eukaryota	Alveolata	Alveolata	Ciliophora	Cyrtolophosis	Cyrtolophosis_mucicola
TS1-euk	unhealthy	ASV_48	3.5398	1.56327e-05	Eukaryota	Archaeplastida	Chlorophyta	Chlorophyceae	Tetraedron	Tetraedron_pentaedricum
TS1-euk	unhealthy	ASV_125	3.52679	0.000191426	Eukaryota	Opisthokonta	Opisthokonta	Choanoflagellata	Salpingoecidae_Group_C1	Salpingoecidae_Group_C1_sp
TS1-euk	unhealthy	ASV_12	3.5179	0.00559753	Eukaryota	Archaeplastida	Chlorophyta	Chlorophyceae	Desmodesmus	Desmodesmus_abundans
TS1-euk	unhealthy	ASV_66	3.47655	0.014762	Eukaryota	Amoebozoa	Tubulinea	Tubulinea	Echinamoeba	Echinamoeba_sp
TS1-euk	unhealthy	ASV_83	3.45923	0.00331956	Eukaryota	Alveolata	Alveolata	Ciliophora	Paramecium	Paramecium_polycaryum
TS1-euk	unhealthy	ASV_97	3.43308	0.0100911	Eukaryota	Opisthokonta	Fungi	Basidiomycota	Harpochytrium	Harpochytrium_sp
TS1-euk	unhealthy	ASV_73	3.39093	0.0117913	Eukaryota	Opisthokonta	Fungi	Rozellomycota	Rozellomycota	Rozellomycota_sp
TS1-euk	unhealthy	ASV_30	3.3659	0.000120621	Eukaryota	Opisthokonta	Fungi	Rozellomycota	Rozellomycota	Rozellomycota_sp
TS1-euk	unhealthy	ASV_27	3.32477	0.00170912	Eukaryota	Archaeplastida	Chlorophyta	Trebouxiophyceae	Chlorella	Chlorella_sorokiniana
TS1-euk	unhealthy	ASV_88	3.32332	0.00324437	Eukaryota	Rhizaria	Rhizaria	Cercozoa	Pseudodifflugia	Pseudodifflugia_gracilis
TS1-euk	unhealthy	ASV_25	3.32167	4.28124e-06	Eukaryota	Archaeplastida	Chlorophyta	Chlorophyceae	Monoraphidium	Monoraphidium_contortum
TS1-euk	unhealthy	ASV_184	3.26975	0.0382857	Eukaryota	Opisthokonta	Fungi	Rozellomycota	Rozellomycota	Rozellomycota_sp
TS1-euk	unhealthy	ASV_19	3.24187	8.6259e-05	Eukaryota	Opisthokonta	Fungi	Rozellomycota	Rozellomycota	Rozellomycota_sp
TS1-euk	unhealthy	ASV_93	3.2261	1.56327e-05	Eukaryota	Archaeplastida	Chlorophyta	Trebouxiophyceae	Tetrastrum	Tetrastrum_staurogeniiforme
TS1-euk	unhealthy	ASV_104	3.22413	0.00333811	Eukaryota	Opisthokonta	Fungi	Aphelidiomycota	Aphelidium	Aphelidium_desmodesmi
TS1-euk	unhealthy	ASV_102	3.12695	0.00634951	Eukaryota	Opisthokonta	Fungi	Aphelidiomycota	Aphelidiomycota	Aphelidiomycota_sp
TS1-euk	unhealthy	ASV_268	3.11987	1.84868e-05	Eukaryota	Alveolata	Alveolata	Ciliophora	OLIGO4X	OLIGO4X_sp
TS1-euk	unhealthy	ASV_229	3.10125	0.0214374	Eukaryota	Opisthokonta	Fungi	Rozellomycota	Rozellomycota	Rozellomycota_sp
TS1-euk	unhealthy	ASV_110	3.09339	0.00333811	Eukaryota	Opisthokonta	Fungi	Chytridiomycota	Rhizophydium	Rhizophydium_sp
TS1-euk	unhealthy	ASV_318	3.07945	0.0117913	Eukaryota	OtherEukaryota	InSedEukaryota	InSedEukaryota	InSedEukaryota	InSedEukaryota
TS1-euk	unhealthy	ASV_3	3.03496	3.74501e-05	Eukaryota	Opisthokonta	Fungi	Rozellomycota	Rozellomycota	Rozellomycota_sp
TS1-euk	unhealthy	ASV_459	3.02035	0.0117913	Eukaryota	Alveolata	Alveolata	Ciliophora	Gastrostyla	Gastrostyla_steinii
TS1-euk	unhealthy	ASV_56	3.01771	0.0008503	Eukaryota	Archaeplastida	Chlorophyta	Chlorophyceae	Scenedesmus	Scenedesmus_sp
TS1-euk	unhealthy	ASV_310	3.00546	0.0382857	Eukaryota	Opisthokonta	Fungi	Rozellomycota	Rozellomycota	Rozellomycota_sp
TS1-euk	unhealthy	ASV_243	2.98318	0.00298306	Eukaryota	Stramenopiles	Stramenopiles	Peronosporomycetes	Myzocytiopsis	Myzocytiopsis_sp
TS1-euk	unhealthy	ASV_239	2.97286	0.0360586	Eukaryota	Rhizaria	Rhizaria	Cercozoa	Gymnophrys	Gymnophrys_sp
TS1-euk	unhealthy	ASV_61	2.94063	0.00103084	Eukaryota	Archaeplastida	Chlorophyta	Chlorophyceae	Chlamydomonadales	Chlamydomonadales_sp
TS1-euk	unhealthy	ASV_212	2.91354	6.46964e-05	Eukaryota	Rhizaria	Rhizaria	Cercozoa	Limnofila	Limnofila_longa
TS1-euk	unhealthy	ASV_282	2.91014	0.00333811	Eukaryota	Opisthokonta	Fungi	Aphelidiomycota	Aphelidium	Aphelidium_desmodesmi
TS1-euk	unhealthy	ASV_209	2.90761	0.00254992	Eukaryota	Stramenopiles	Stramenopiles	Labyrinthulomycetes	Amphifilaceae	Amphifilaceae_sp
TS1-euk	unhealthy	ASV_201	2.90675	9.49416e-05	Eukaryota	Stramenopiles	Stramenopiles	Labyrinthulomycetes	Labyrinthulaceae_ANT10_3	Labyrinthulaceae_ANT10_3_sp
TS1-euk	unhealthy	ASV_65	2.89889	0.049246	Eukaryota	Opisthokonta	Fungi	Aphelidiomycota	Aphelidiomycota	Aphelidiomycota_sp
TS1-euk	unhealthy	ASV_348	2.88527	0.0382857	Eukaryota	Opisthokonta	Fungi	Rozellomycota	Rozellomycota	Rozellomycota_sp
TS1-euk	unhealthy	ASV_375	2.88232	0.0008503	Eukaryota	Archaeplastida	Chlorophyta	Chlorophyceae	Mychonastes	Mychonastes_homosphaera
TS1-euk	unhealthy	ASV_333	2.83814	0.00634951	Eukaryota	OtherEukaryota	InSedEukaryota	InSedEukaryota	InSedEukaryota	InSedEukaryota
TS1-euk	unhealthy	ASV_90	2.80453	0.00634951	Eukaryota	Stramenopiles	Stramenopiles	Diatomea	Nitzschia	Nitzschia_inconspicua
TS1-euk	unhealthy	ASV_350	2.70332	0.00333811	Eukaryota	Opisthokonta	Fungi	Aphelidiomycota	Aphelidium	Aphelidium_desmodesmi
TS1-euk	unhealthy	ASV_85	2.68902	0.0382857	Eukaryota	Opisthokonta	Fungi	Aphelidiomycota	Aphelidiomycota	Aphelidiomycota_sp
TS1-euk	unhealthy	ASV_116	2.68444	0.0117913	Eukaryota	Opisthokonta	Fungi	Aphelidiomycota	Aphelidiomycota	Aphelidiomycota_sp
TS1-euk	unhealthy	ASV_510	2.5963	0.0214374	Eukaryota	DeepBranching	Apusomonadida	Apusomonadida	Apusomonadida	Apusomonadida_sp
TS1-euk	unhealthy	ASV_707	2.58981	0.00289011	Eukaryota	Stramenopiles	Stramenopiles	Labyrinthulomycetes	Amphifilaceae	Amphifilaceae_sp
TS1-euk	unhealthy	ASV_568	2.56958	0.0117913	Eukaryota	OtherEukaryota	InSedEukaryota	InSedEukaryota	InSedEukaryota	InSedEukaryota
TS1-euk	unhealthy	ASV_235	2.55152	0.0117913	Eukaryota	Stramenopiles	Stramenopiles	Eustigmatales	Pseudocharaciopsis	Pseudocharaciopsis_ovalis
TS1-euk	unhealthy	ASV_440	2.54836	0.0210712	Eukaryota	Opisthokonta	Fungi	Aphelidiomycota	Aphelidiomycota	Aphelidiomycota_sp
TS1-euk	unhealthy	ASV_126	2.54529	0.00634951	Eukaryota	Opisthokonta	Fungi	Monoblepharomycota	RhizophydialesX	Rhizophydiales_sp
TS1-euk	unhealthy	ASV_306	2.54216	0.00409829	Eukaryota	Stramenopiles	Stramenopiles	Peronosporomycetes	Lagenidium	Lagenidium_sp
TS1-euk	unhealthy	ASV_754	2.52939	0.0214374	Eukaryota	Opisthokonta	Opisthokonta	Choanoflagellata	Choanoflagellata	Choanoflagellata_sp
TS1-euk	unhealthy	ASV_583	2.52449	0.0382857	Eukaryota	OtherEukaryota	InSedEukaryota	InSedEukaryota	InSedEukaryota	InSedEukaryota
TS1-euk	unhealthy	ASV_399	2.52282	0.0117913	Eukaryota	Opisthokonta	Opisthokonta	Choanoflagellata	Paramonosiga	Paramonosiga_coloniensis
TS1-euk	unhealthy	ASV_277	2.51857	0.00161805	Eukaryota	Alveolata	Alveolata	Ciliophora	Trochilia	Trochilia_petrani
TS1-euk	unhealthy	ASV_109	2.49935	0.0234793	Eukaryota	Archaeplastida	Chlorophyta	Chlorophyceae	Monoraphidium	Monoraphidium_convolutum
TS1-euk	unhealthy	ASV_672	2.45539	0.00634951	Eukaryota	Stramenopiles	Stramenopiles	Labyrinthulomycetes	Archerella	Archerella_sp
TS1-euk	unhealthy	ASV_244	2.43774	0.000191426	Eukaryota	Archaeplastida	Chlorophyta	Chlorophyceae	Desmodesmus	Desmodesmus_sp
TS1-euk	unhealthy	ASV_677	2.39346	0.0117913	Eukaryota	Stramenopiles	Stramenopiles	Labyrinthulomycetes	Amphifilaceae	Amphifilaceae_sp
TS1-euk	unhealthy	ASV_515	2.38005	0.0382857	Eukaryota	Rhizaria	Rhizaria	Cercozoa	Mesofilidae	Mesofilidae_sp
TS1-euk	unhealthy	ASV_75	2.35169	0.0117913	Eukaryota	Archaeplastida	Chlorophyta	Trebouxiophyceae	Oocystidium	Oocystidium_polymammilatum
TS1-euk	unhealthy	ASV_498	2.33428	0.0382857	Eukaryota	Amoebozoa	Discosea	Discosea	Discosea	Discosea_sp
TS1-euk	unhealthy	ASV_453	2.30806	0.0214374	Eukaryota	Stramenopiles	Stramenopiles	Labyrinthulomycetes	Amphifilaceae	Amphifilaceae_sp
TS2-euk	healthy	ASV_1	5.64	5.81396e-07	Eukaryota	Archaeplastida	Chlorophyta	Chlorophyceae	Desmodesmus	Desmodesmus_armatus
TS2-euk	healthy	ASV_573	2.38002	0.0248868	Eukaryota	Stramenopiles	Stramenopiles	Diatomea	Staurosirella	Staurosirella_pinnata
TS2-euk	healthy	ASV_593	2.34678	0.0072	Eukaryota	Stramenopiles	Stramenopiles	Diatomea	Staurosirella	Staurosirella_pinnata
TS2-euk	healthy	ASV_388	2.32659	0.0279	Eukaryota	Amoebozoa	InSedAmoebozoa	InSedAmoebozoa	InSedAmoebozoa	InSedAmoebozoa
TS2-euk	unhealthy	ASV_36	4.54632	0.0033	Eukaryota	Archaeplastida	Chlorophyta	Chlorophyceae	Neochlorosarcina	Neochlorosarcina_sp
TS2-euk	unhealthy	ASV_24	4.39366	0.0037	Eukaryota	Opisthokonta	Fungi	Chytridiomycota	Spizellomycetales	Spizellomycetales_sp
TS2-euk	unhealthy	ASV_32	4.2843	8.72841e-05	Eukaryota	Archaeplastida	Chlorophyta	Trebouxiophyceae	Dictyosphaerium	Dictyosphaerium_sp
TS2-euk	unhealthy	ASV_6	3.94951	0.0351315	Eukaryota	Opisthokonta	Fungi	Aphelidiomycota	Aphelidium	Aphelidium_desmodesmi
TS2-euk	unhealthy	ASV_42	3.86906	0.0005	Eukaryota	Rhizaria	Rhizaria	Cercozoa	sm27-lineage	sm27-lineage_sp
TS2-euk	unhealthy	ASV_11	3.43	0.0201054	Eukaryota	Archaeplastida	Chlorophyta	Trebouxiophyceae	Chlorella	Chlorella_sp
TS2-euk	unhealthy	ASV_30	3.41848	0.0005	Eukaryota	Opisthokonta	Fungi	Rozellomycota	Rozellomycota	Rozellomycota_sp
TS2-euk	unhealthy	ASV_31	3.4006	0.0100944	Eukaryota	Archaeplastida	Chlorophyta	Trebouxiophyceae	Parachlorella	Parachlorella kessleri
TS2-euk	unhealthy	ASV_63	3.3032	0.0048	Eukaryota	Opisthokonta	Fungi	Blastocladiomycota	Catenaria	Catenaria_anguillulae
TS2-euk	unhealthy	ASV_66	3.26741	0.0416	Eukaryota	Amoebozoa	Tubulinea	Tubulinea	Echinamoeba	Echinamoeba_sp
TS2-euk	unhealthy	ASV_88	3.25942	0.0097	Eukaryota	Rhizaria	Rhizaria	Cercozoa	Pseudodifflugia	Pseudodifflugia_gracilis
TS2-euk	unhealthy	ASV_283	3.1968	0.0255	Eukaryota	Opisthokonta	Opisthokonta	Choanoflagellata	Salpingoecidae_Group_C1	Salpingoecidae_Group_C1_sp
TS2-euk	unhealthy	ASV_26	3.03475	1.68953e-05	Eukaryota	Opisthokonta	Fungi	Chytridiomycota	Chytridiomycota	Chytridiomycota_sp
TS2-euk	unhealthy	ASV_225	2.99487	0.0255	Eukaryota	Opisthokonta	Fungi	Rozellomycota	Rozellomycota	Rozellomycota_sp
TS2-euk	unhealthy	ASV_415	2.98861	0.0255	Eukaryota	Opisthokonta	Opisthokonta	Choanoflagellata	Salpingoecidae_Group_C1	Salpingoecidae_Group_C1_sp
TS2-euk	unhealthy	ASV_94	2.96405	0.0085	Eukaryota	Stramenopiles	Stramenopiles	Peronosporomycetes	Peronosporales	Peronosporales_sp
TS2-euk	unhealthy	ASV_261	2.95565	0.0255	Eukaryota	Opisthokonta	Fungi	Rozellomycota	Rozellomycota	Rozellomycota_sp
TS2-euk	unhealthy	ASV_80	2.94981	0.0139308	Eukaryota	Opisthokonta	Fungi	Chytridiomycota	Chytridiomycota	Chytridiomycota_sp
TS2-euk	unhealthy	ASV_83	2.939	4.13939e-05	Eukaryota	Alveolata	Alveolata	Ciliophora	Paramecium	Paramecium_polycaryum
TS2-euk	unhealthy	ASV_569	2.90726	0.0255	Eukaryota	Alveolata	Alveolata	Ciliophora	Vorticella	Vorticella_aequilata
TS2-euk	unhealthy	ASV_40	2.88977	0.0091	Eukaryota	Archaeplastida	Chlorophyta	Trebouxiophyceae	Micractinium	Micractinium_pusillum
TS2-euk	unhealthy	ASV_110	2.86	0.0053	Eukaryota	Opisthokonta	Fungi	Chytridiomycota	Rhizophydium	Rhizophydium_sp
TS2-euk	unhealthy	ASV_513	2.84292	0.0255	Eukaryota	Opisthokonta	Fungi	Rozellomycota	Rozellomycota	Rozellomycota_sp
TS2-euk	unhealthy	ASV_93	2.8174	0.0111399	Eukaryota	Archaeplastida	Chlorophyta	Trebouxiophyceae	Tetrastrum	Tetrastrum_staurogeniiforme
TS2-euk	unhealthy	ASV_327	2.78619	0.0255	Eukaryota	Opisthokonta	Fungi	Rozellomycota	Rozellomycota	Rozellomycota_sp
TS2-euk	unhealthy	ASV_322	2.7762	0.0255	Eukaryota	Opisthokonta	Fungi	Rozellomycota	Rozellomycota	Rozellomycota_sp
TS2-euk	unhealthy	ASV_335	2.73538	0.0255	Eukaryota	Opisthokonta	Fungi	Rozellomycota	Rozellomycota	Rozellomycota_sp
TS2-euk	unhealthy	ASV_427	2.6361	0.0255	Eukaryota	Opisthokonta	Fungi	Rozellomycota	Rozellomycota	Rozellomycota_sp
TS2-euk	unhealthy	ASV_68	2.62997	0.0255	Eukaryota	Stramenopiles	Stramenopiles	Chrysophyceae	Poteriospumella	Poteriospumella_lacustris
TS2-euk	unhealthy	ASV_71	2.62597	0.0003	Eukaryota	Opisthokonta	Fungi	Rozellomycota	Rozellomycota	Rozellomycota_sp
TS2-euk	unhealthy	ASV_125	2.61	0.0255	Eukaryota	Opisthokonta	Opisthokonta	Choanoflagellata	Salpingoecidae_Group_C1	Salpingoecidae_Group_C1_sp
TS2-euk	unhealthy	ASV_431	2.58767	0.0255	Eukaryota	Opisthokonta	Fungi	Rozellomycota	Rozellomycota	Rozellomycota_sp
TS2-euk	unhealthy	ASV_416	2.56948	0.0255	Eukaryota	Opisthokonta	Fungi	Rozellomycota	Rozellomycota	Rozellomycota_sp
TS2-euk	unhealthy	ASV_215	2.56	0.0003	Eukaryota	Archaeplastida	Chlorophyta	Chlorophyceae	Desmodesmus	Desmodesmus_sp
TS2-euk	unhealthy	ASV_485	2.50447	0.0255	Eukaryota	Opisthokonta	Fungi	Rozellomycota	Rozellomycota	Rozellomycota_sp
TS2-euk	unhealthy	ASV_475	2.49903	0.0255	Eukaryota	Opisthokonta	Fungi	Rozellomycota	Rozellomycota	Rozellomycota_sp
TS2-euk	unhealthy	ASV_35	2.4879	0.003	Eukaryota	Opisthokonta	Fungi	Rozellomycota	Rozellomycota	Rozellomycota_sp
TS2-euk	unhealthy	ASV_512	2.47661	0.0255	Eukaryota	Opisthokonta	Fungi	Rozellomycota	Rozellomycota	Rozellomycota_sp
TS2-euk	unhealthy	ASV_535	2.45298	0.0255	Eukaryota	Opisthokonta	Fungi	Rozellomycota	Rozellomycota	Rozellomycota_sp
TS2-euk	unhealthy	ASV_75	2.36204	0.0106936	Eukaryota	Archaeplastida	Chlorophyta	Trebouxiophyceae	Oocystidium	Oocystidium_polymammilatum
TS2-euk	unhealthy	ASV_650	2.35453	0.0255	Eukaryota	Opisthokonta	Fungi	Rozellomycota	Rozellomycota	Rozellomycota_sp
TS2-euk	unhealthy	ASV_630	2.32702	0.0255	Eukaryota	Opisthokonta	Fungi	Rozellomycota	Rozellomycota	Rozellomycota_sp
TS2-euk	unhealthy	ASV_1039	2.24	8.72841e-05	Eukaryota	Opisthokonta	Fungi	Rozellomycota	Rozellomycota	Rozellomycota_sp
TS2-euk	unhealthy	ASV_226	2.23216	0.0255	Eukaryota	Rhizaria	Rhizaria	Cercozoa	Paracercomonas	Paracercomonas_sp
