## Supplementary material for "The complex interplay between microalgae and the microbiome in production raceways": Table S19.xlsx

### Sheet: Sheet1
		TS1		TS2
		WW	FER	WW	FER
PROKARYOTIC TAXONOMY	Proteobacteria	42.66 ± 13.34	44.01 ± 13.95	42.66 ± 15.64	46.57 ± 18.02
	Cyanobacteria	18.49 ± 15.84	12.53 ± 16.17	2.45 ± 5.58	11.92 ± 19.16
	Actinobacteriota	14.28 ± 16.31	10.25 ± 13.19	8.05 ± 12.98	8.88 ± 10.22
	Bacteroidota	11.47± 7.25	22.14 ± 13.97	24.04 ± 15.55	22.06 ± 16.35
	Gammaproteobacteria	23.54 ± 14.31	13.96 ± 9.35	23.61 ± 11.26	16.20 ± 12.17
	Alphaproteobacteria	15.25 ± 8.35	30.02 ± 11.79	19.03 ± 9.5	30.30 ± 17.02
	Actinobacteria	12.37 ± 16.77	9.402 ± 13.39	6.29 ± 13.19	7.08 ± 10.28
	Bacteroidia	10.37 ± 6.36	21.39 ± 13.87	23.44 ± 15.59	20.97 ± 16.37
EUKARYOTIC TAXONOMY	Chlorophyceae	50.90 ± 33.88	46.32 ± 29.65	24.21 ± 26.31	51.65 ± 30.74
	Rozellomycota	18.05 ± 22.92	11.34 ± 20.19	14.13 ± 22.16	17.20 ± 25.54
	Aphelidiomycota	11.27 ± 15.98	12.73± 16.22	23.03 ± 22.59	5.29 ± 11.58
	Cercozoa	10.32 ± 2.48	4.02 ± 5.56	26.17 ± 5.83	2.23 ± 4.37
	Chrysophyceae	2.55 ± 7.50	0.78 ± 5.4	6.80 ± 15.53	1.36 ± 4.45
	Ciliophora	0.87 ± 2.10	1.95 ± 3.22	7.25 ± 10.16	2.24 ± 4.16
	D.armatus	35.80 ± 28.21	24.28 ± 26.93	12.87 ± 23.13	27.01 ± 29.76
