## Supplementary material for "The complex interplay between microalgae and the microbiome in production raceways": Table S20.xlsx

### Sheet: Sheet1
	Wastewater
	TS1			TS2
	Initial network	Filtered network	Desmodesmus-microbiome network	Initial network	Filtered network	Desmodesmus-microbiome network
number of nodes without isolated nodes	5228	263	10	6303	227	6
number of edges	14108	146	9	17238	122	5
edge density	0.00103254	0.00423766	0.2	0.000867943	0.00475615	0.333333
number of positive edges	12989	146	7	16165	122	4
percentage of postive edges	0.920683	1	0.777778	0.937754	1	0.8
number of negativee edges	1119	0	2	1073	0	1
percentage of negative edges	0.0793167	0	0.222222	0.0622462	0	0.2
average strength of positive associations	0.414733	0.601767	0.29711	0.403546	0.615792	0.374328
transitivity (global)	0.0330387	0	0	0.028347	0	0
average path length	6.05933	1.32275	1.8	5.92211	1.14789	1.66667
diameter	14	5	2	14	3	2
average degree	5.39709	1.11027	1.8	5.46978	1.07489	1.66667
Degree of centralization	0.0104463	0.00721272	0.8	0.0240448	0.00851819	0.666667
assortativity (degree)	-0.123719	-0.0298267	-1	-0.0598823	-0.0888806	-1
assortativity (Bac-Euk)	0.516177	0.738671	-0.384615	0.46276	0.753535	-0.428571
Modularity (cluster or groups; modularity)	37; 0.63	117; 0.99	2; 2.8e-17	61; 0.6	105; 0.99	2; 0
