## Supplementary material for "The complex interplay between microalgae and the microbiome in production raceways": Table S21.xlsx

### Sheet: Sheet1
	Fertilizer
	TS1			TS2
	Initial network	Filtered network	Desmodesmus-microbiome network	Initial network	Filtered network	Desmodesmus-microbiome network
number of nodes without isolated nodes	3202	227	7	3865	187	9
number of edges	8355	138	6	10646	107	8
edge density	0.00163031	0.00537991	0.285714	0.00142571	0.00615261	0.222222
number of positive edges	7592	136	4	9919	106	5
percentage of postive edges	0.908677	0.985507	0.666667	0.931711	0.990654	0.625
number of negative edges	763	2	2	727	1	3
percentage of negative edges	0.0913226	0.0144928	0.333333	0.0682886	0.00934579	0.375
average strength of positive associations	0.417973	0.642825	0.2491	0.391245	0.617888	0.244363
transitivity (global)	0.0415154	0.0517241	0	0.0317659	0.0967742	0
average path length	5.80293	1.58222	1.71429	5.57004	1.32168	1.77778
diameter	15	5	2	13	4	2
average degree	5.21861	1.21586	1.71429	5.50893	1.14438	1.77778
Degree of centralization	0.0143022	0.00789443	0.714286	0.0241954	0.00997643	0.777778
assortativity (degree)	-0.0802805	0.109252	-1	-0.0570312	0.118132	-1
assortativity (Bac-Euk)	0.477131	0.78001	-0.2	0.417359	0.737745	-0.333333
Modularity (cluster or groups; modularity)	26; 0.62	90; 0.98	2; -2.1e-17	31; 0.61	81; 0.98	2; 0
