## Supplementary material for "The complex interplay between microalgae and the microbiome in production raceways": Table S22.xlsx

### Sheet: Sheet1
Table S9. Microbial communities identified in microalgae cultures cultivated in different reactors.
Culture	Water/Medium	Reactor	Dominant bacterial organisms	Dominant fungal organisms	Source
Desmodesmus sp.	Artificial/fertilizer water	Open pond raceways with or without a semitransparent film	Cyanobium, Foliisarcina bertiogensis, Spirulina major, Cyanobacterium aponinum, and Microcystis aeruginosa	not studied	Jo et al., 2020
Scenedesmus sp. and Desmodesmus	Wastewater	Prototype OMEGA system	Proteobacteria (Gammaproteobacteria) and Bacteroidetes	Rhizophydium	Carney et al., 2014
S.almeriensis CCAP 276/24	Wastewater	Outdoor raceway inside a greenhouse	Proteobacteria, Bacteroidetes and Actinobacteria	not studied	Sánchez-Zurano et al., 2021
S.almeriensis	Water plus fertilizers, pig manure, and wastewater	4 types of reactors (3 opened and 1 closed)	Proteobacteria, Bacteroidetes, Planctomycetes, Actinobacteria and Verrucomicrobia	not studied	Bani et al., 2021
Scenedesmus dimorphus UTEX 417	Wastewater	Pilot-scale open photobioreactor	Proteobacteria, Firmicutes, Bacteroidetes and Actinobacteria	Cryptomycota, Chytridiomycota and Ascomycota	Ferro et al., 2020
Scenedesmus	Fresh lagoon water and wastewater	Pilot-scale open photobioreactor	Proteobacteria, Firmicutes, Bacteroidetes and Cyanobacteria	not studied	Ibekwe et al., 2017
Coalestrum and Scenedesmus	Natural fresh-water	Dirt-lined half-acre pond	Ver- rucomicrobia, Proteobacteria, and Cyanobacteria	Cryptomycota, Chytridiomycota, and Amoeboaphelidium sp.	Beyter et al., 2016
Tetradesmus obliquus	Fertilizerd medium and artificial seawater	Laboratory flask cultures	Proteobacteria (Alpha and Gamma) , Bacteroidetes and Planctomycetes	not studied	Piampiano et al., 2019
Tetraselmis suecica	Sterilized seawater	10,000 L open raceway pond	Proteobacteria, Bacteroidota,and Cyanobacteria	not studied	Hosseini et al., 2024
Tretaselmis sp	Wastewater	Photobioreactor (PBR)	Bacteroidota,Proteobacteria, and Cyanobacteria	Ascomycota, Basidiomycota and Chytridiomycota	Li et al., 2022
Chlorella pyrenoidosa	Artificial medium	Polyethene Column Photobioreactors (PBRs)	Proteobacteria, Bacteroidetes and Actinobacteria	not studied	Lakaniemi et al., 2012
Chlorella sorokiniana	Wastewater	Anaerobic digestion photobioreactor	Proteobacteria, Bacteroidetes, Firmicutes, Chrysiogenetes, Tenericutes, and Unknown	not studied	Paddock, Fernández-Bayo, VanderGheynst, 2020
freshwater Chlorella vulgaris and marine Dunaliella tertiolecta	Freshwater,wastewater and pig slurry	Thin-layer cascade reactor located inside a greenhouse	Proteobacteria, Bacteroidetes, Planctomycetota and Cyanobacteria	not studied	Villaró et al., 2022
Mix algae species	Wastewater	Integrated algal pond systems (IAPS)	Gammaproteobacteria, Cyanobacteria, Bacteroidetes	Sanchytrium and Paraphysoderma	Keshinro et al., 2024
Mix algae species	Wastewater, tap water and lake water	20L photobioreactors	Proteobacteria and Bacteroidetes	not studied	Krustok et al., 2015
